# Single-nuclei transcriptomics revealed auxin-driven mechanisms of wood plasticity and severe drought tolerance in poplar

**DOI:** 10.1101/2025.01.08.631930

**Authors:** Daniela Gómez-Soto, Wendell J. Pereira, Alejandro Piedrabuena-Díaz, Christopher Dervinis, Matias Kirst, Isabel Allona, Mariano Perales, Daniel Conde

## Abstract

Drought significantly affects forests and woody crops by limiting their growth, increasing their susceptibility to diseases, and reducing productivity. Wood anatomical plasticity is a crucial adaptive mechanism that enables trees to cope with fluctuations in water availability. During severe drought, trees develop more and narrower vessels, enhancing hydraulic safety and reducing the risk of embolism. However, the molecular regulation of vessel formation is still not well understood. Using single-nucleus transcriptomics, we generated a cell type-specific gene expression map of the mature poplar stem under well-watered and drought conditions. Our findings revealed extensive gene expression reprogramming in xylem-forming cells, with changes in auxin homeostasis identified as a key mechanism for anatomical adaptation. Specifically, we showed that poplar *WAT1*-like genes control vessel spatial patterning. Additionally, the downregulation of *WAT1*-like gene expression in the dividing cells of the vascular cambium and the upregulation of *MP*-like gene in cells undergoing early vessel differentiation facilitate the formation of secondary xylem with narrower and more numerous vessels. Furthermore, the *wat2* mutant exhibited greater drought tolerance than wild-type trees, underscoring its potential for developing drought-resilient tree varieties. These insights enhance our understanding of xylem plasticity and provide valuable targets for improving drought tolerance in woody plants.
