## Supplementary Table 7 for "Single-nuclei transcriptomics revealed auxin-driven mechanisms of wood plasticity and severe drought tolerance in poplar"

### Sheet: GO enrichment common WAT1-2
Supplementary Table 7: List of enriched biological processes obtained from the Gene Ontology enrichment analysis performed with topGO, using the algorithm weight01 with the 135 common genes between the 200 most co-expressed genes (highest KME) with WAT1 and WAT2, respectively, based on the hdWGCNA network (Table S6).
GO.ID	Term	Annotated	Significant	adj_p_value	GeneRatio
GO:0007018	microtubule-based movement	70	12	1.46e-21	0.171429
GO:0006412	translation	700	24	8.93e-18	0.0342857
GO:0008150	biological_process	16975	101	1.28e-08	0.00594993
GO:0051231	spindle elongation	9	3	5.28e-05	0.333333
GO:0006414	translational elongation	50	4	8.55e-05	0.08
GO:0006949	syncytium formation	14	3	0.000153397	0.214286
GO:0009955	adaxial/abaxial pattern specification	65	6	0.000262966	0.0923077
GO:0000911	cytokinesis by cell plate formation	85	5	0.000284235	0.0588235
GO:0009971	anastral spindle assembly involved in male meiosis	2	2	0.000366949	1
GO:0009826	unidimensional cell growth	386	6	0.000368152	0.015544
GO:0010588	cotyledon vascular tissue pattern formation	23	3	0.000398667	0.130435
GO:0009965	leaf morphogenesis	146	8	0.000583046	0.0547945
GO:0002181	cytoplasmic translation	102	4	0.000583046	0.0392157
GO:0009828	plant-type cell wall loosening	32	3	0.000830147	0.09375
GO:0000028	ribosomal small subunit assembly	32	3	0.000830147	0.09375
GO:0009294	DNA-mediated transformation	35	3	0.00101512	0.0857143
GO:0044843	cell cycle G1/S phase transition	43	3	0.00114649	0.0697674
GO:0007112	male meiosis cytokinesis	9	2	0.00661711	0.222222
GO:0000712	resolution of meiotic recombination inte...	12	2	0.00988644	0.166667
GO:0080175	phragmoplast microtubule organization	12	2	0.00988644	0.166667
GO:0051131	chaperone-mediated protein complex assem...	12	2	0.00988644	0.166667
GO:0051302	regulation of cell division	83	3	0.00988644	0.0361446
GO:0046686	response to cadmium ion	84	3	0.00988644	0.0357143
GO:0051301	cell division	328	12	0.0153397	0.0365854
GO:0007052	mitotic spindle organization	35	3	0.021656	0.0857143
GO:0010262	somatic embryogenesis	22	2	0.0280726	0.0909091
GO:0009734	auxin-activated signaling pathway	127	3	0.0280726	0.023622
GO:0048829	root cap development	26	2	0.0367379	0.0769231
