## Supplementary Table 6 for "Single-nuclei transcriptomics revealed auxin-driven mechanisms of wood plasticity and severe drought tolerance in poplar"

### Sheet: Table S6
Supplementary Table 6. List of 135 common genes between the 200 most co-expressed genes (highest KME) with WAT1 and WAT2, respectively, based on the hdWGCNA network.
Gene	Arabidopsis	Type	Short_description
PtXaAlbH.06G173000		NA	NA
PtXaAlbH.02G151800		NA	NA
PtXaAlbH.15G084700		NA	NA
PtXaAlbH.11G110100		NA	NA
PtXaAlbH.16G097400		NA	NA
PtXaAlbH.16G010100		NA	NA
PtXaAlbH.02G199700		NA	NA
PtXaAlbH.02G050300		NA	NA
PtXaAlbH.01G057900		NA	NA
PtXaAlbH.01G058800		NA	NA
PtXaAlbH.06G072100		NA	NA
PtXaAlbH.16G120100		NA	NA
PtXaAlbH.11G011900		NA	NA
PtXaAlbH.05G190800		NA	NA
PtXaAlbH.15G058900		NA	NA
PtXaAlbH.10G001800		NA	NA
PtXaAlbH.04G094200		NA	NA
PtXaAlbH.19G060200		NA	NA
PtXaAlbH.07G047600		NA	NA
PtXaAlbH.10G128100		NA	NA
PtXaAlbH.19G043600		NA	NA
PtXaAlbH.19G016400		NA	NA
PtXaAlbH.14G159400		NA	NA
PtXaAlbH.19G043500		NA	NA
PtXaAlbH.14G161500		NA	NA
PtXaAlbH.01G044900	AT1G04680	protein_coding	Pectin lyase-like superfamily protein
PtXaAlbH.10G036600	AT1G13170	protein_coding	OSBP(oxysterol binding protein)-related protein 1D
PtXaAlbH.13G061600	AT1G20060	protein_coding	ATP binding microtubule motor family protein
PtXaAlbH.11G038100	AT1G28290	protein_coding	arabinogalactan protein 31
PtXaAlbH.11G040700	AT1G28400	protein_coding
PtXaAlbH.01G297800	AT1G30320	protein_coding	Remorin family protein
PtXaAlbH.01G110300	AT1G31420	protein_coding	Leucine-rich repeat protein kinase family protein
PtXaAlbH.01G320200	AT1G31860	protein_coding	histidine biosynthesis bifunctional protein (HISIE)
PtXaAlbH.19G078500	AT1G34270	protein_coding	Exostosin family protein
PtXaAlbH.02G057400	AT1G43170	protein_coding	ribosomal protein 1
PtXaAlbH.07G060500	AT1G48920	protein_coding	nucleolin like 1
PtXaAlbH.09G071700	AT1G50010	protein_coding	tubulin alpha-2 chain
PtXaAlbH.02G096800	AT1G50010	protein_coding	tubulin alpha-2 chain
PtXaAlbH.19G049400	AT1G50240	protein_coding	Protein kinase family protein with ARM repeat domain
PtXaAlbH.07G056400	AT1G56070	protein_coding	Ribosomal protein S5/Elongation factor G/III/V family protein
PtXaAlbH.15G074400	AT1G56110	protein_coding	homolog of nucleolar protein NOP56
PtXaAlbH.10G044000	AT1G67430	protein_coding	Ribosomal protein L22p/L17e family protein
PtXaAlbH.08G149700	AT1G67430	protein_coding	Ribosomal protein L22p/L17e family protein
PtXaAlbH.10G099300	AT1G68560	protein_coding	alpha-xylosidase 1
PtXaAlbH.08G076100	AT1G69400	protein_coding	Transducin/WD40 repeat-like superfamily protein
PtXaAlbH.01G008600	AT1G69770	protein_coding	chromomethylase 3
PtXaAlbH.08G112600	AT1G70710	protein_coding	glycosyl hydrolase 9B1
PtXaAlbH.19G063400	AT1G71380	protein_coding	cellulase 3
PtXaAlbH.05G148800	AT1G76740	protein_coding
PtXaAlbH.01G152100	AT1G80370	protein_coding	Cyclin A2;4
PtXaAlbH.03G028800	AT2G19730	protein_coding	Ribosomal L28e protein family
PtXaAlbH.01G166700	AT2G19730	protein_coding	Ribosomal L28e protein family
PtXaAlbH.04G133800	AT2G21050	protein_coding	like AUXIN RESISTANT 2
PtXaAlbH.09G112300	AT2G21050	protein_coding	like AUXIN RESISTANT 2
PtXaAlbH.02G095400	AT2G22610	protein_coding	Di-glucose binding protein with Kinesin motor domain
PtXaAlbH.06G190300	AT2G26100	protein_coding	Galactosyltransferase family protein
PtXaAlbH.04G167700	AT2G28150	protein_coding	Domain of unknown function (DUF966)
PtXaAlbH.09G024600	AT2G28950	protein_coding	expansin A6
PtXaAlbH.01G201200	AT2G28950	protein_coding	expansin A6
PtXaAlbH.09G036300	AT2G29890	protein_coding	villin-like 1
PtXaAlbH.14G126900	AT2G32590	protein_coding
PtXaAlbH.16G063500	AT2G36170	protein_coding	Ubiquitin supergroup;Ribosomal protein L40e
PtXaAlbH.06G174000	AT2G36200	protein_coding	P-loop containing nucleoside triphosphate hydrolases superfamily protein
PtXaAlbH.06G101400	AT2G36570	protein_coding	Leucine-rich repeat protein kinase family protein
PtXaAlbH.06G105300	AT2G36830	protein_coding	gamma tonoplast intrinsic protein
PtXaAlbH.16G071600	AT2G37070	protein_coding
PtXaAlbH.10G161700	AT2G39700	protein_coding	expansin A4
PtXaAlbH.08G056200	AT2G40120	protein_coding	Protein kinase superfamily protein
PtXaAlbH.16G040700	AT2G42260	protein_coding	uv-b-insensitive 4
PtXaAlbH.13G098300	AT2G42570	protein_coding	TRICHOME BIREFRINGENCE-LIKE 39
PtXaAlbH.13G027800	AT3G05060	protein_coding	NOP56-like pre RNA processing ribonucleoprotein
PtXaAlbH.01G221500	AT3G08490	protein_coding
PtXaAlbH.08G053800	AT3G09200	protein_coding	Ribosomal protein L10 family protein
PtXaAlbH.06G162200	AT3G11940	protein_coding	ribosomal protein 5A
PtXaAlbH.16G036500	AT3G12110	protein_coding	actin-11
PtXaAlbH.10G204300	AT3G13580	protein_coding	Ribosomal protein L30/L7 family protein
PtXaAlbH.10G121000	AT3G17360	protein_coding	phragmoplast orienting kinesin 1
PtXaAlbH.05G073000	AT3G18610	protein_coding	nucleolin like 2
PtXaAlbH.04G113400	AT3G19050	protein_coding	phragmoplast orienting kinesin 2
PtXaAlbH.11G093200	AT3G20630	protein_coding	ubiquitin-specific protease 14
PtXaAlbH.02G193500	AT3G23670	protein_coding	phragmoplast-associated kinesin-related protein, putative
PtXaAlbH.09G048500	AT3G23890	protein_coding	topoisomerase II
PtXaAlbH.03G139300	AT3G23990	protein_coding	heat shock protein 60
PtXaAlbH.01G287800	AT3G27730	protein_coding	ATP binding;ATP-dependent helicases;DNA helicases
PtXaAlbH.04G150300	AT3G44050	protein_coding	P-loop containing nucleoside triphosphate hydrolases superfamily protein
PtXaAlbH.01G373700	AT3G44730	protein_coding	kinesin-like protein 1
PtXaAlbH.09G127500	AT3G44750	protein_coding	histone deacetylase 3
PtXaAlbH.04G146600	AT3G44750	protein_coding	histone deacetylase 3
PtXaAlbH.13G024700	AT3G49010	protein_coding	breast basic conserved 1
PtXaAlbH.07G024800	AT3G50660	protein_coding	Cytochrome P450 superfamily protein
PtXaAlbH.06G088500	AT3G51800	protein_coding	metallopeptidase M24 family protein
PtXaAlbH.16G096600	AT3G51800	protein_coding	metallopeptidase M24 family protein
PtXaAlbH.16G086700	AT3G54030	protein_coding	Protein kinase protein with tetratricopeptide repeat domain
PtXaAlbH.08G015100	AT3G54260	protein_coding	TRICHOME BIREFRINGENCE-LIKE 36
PtXaAlbH.19G053000	AT3G56340	protein_coding	Ribosomal protein S26e family protein
PtXaAlbH.14G055600	AT4G00720	protein_coding	shaggy-like protein kinase 32
PtXaAlbH.19G102200	AT4G03210	protein_coding	xyloglucan endotransglucosylase/hydrolase 9
PtXaAlbH.11G118100	AT4G20430	protein_coding	Subtilase family protein
PtXaAlbH.11G020000	AT4G21270	protein_coding	kinesin 1
PtXaAlbH.04G022800	AT4G21270	protein_coding	kinesin 1
PtXaAlbH.03G015300	AT4G22970	protein_coding	homolog of separase
PtXaAlbH.15G116700	AT4G25630	protein_coding	fibrillarin 2
PtXaAlbH.18G029200	AT4G32700	protein_coding	helicases;ATP-dependent helicases;nucleic acid binding;ATP binding;DNA-directed DNA polymerases;DNA binding
PtXaAlbH.10G164200	AT5G02500	protein_coding	heat shock cognate protein 70-1
PtXaAlbH.02G037700	AT5G09510	protein_coding	Ribosomal protein S19 family protein
PtXaAlbH.05G042100	AT5G09800	protein_coding	ARM repeat superfamily protein
PtXaAlbH.17G074500	AT5G15650	protein_coding	reversibly glycosylated polypeptide 2
PtXaAlbH.17G082000	AT5G16000	protein_coding	NSP-interacting kinase 1
PtXaAlbH.13G072200	AT5G17160	protein_coding
PtXaAlbH.10G018600	AT5G18810	protein_coding	SC35-like splicing factor 28
PtXaAlbH.09G046700	AT5G20290	protein_coding	Ribosomal protein S8e family protein
PtXaAlbH.14G040600	AT5G23740	protein_coding	ribosomal protein S11-beta
PtXaAlbH.13G105900	AT5G39740	protein_coding	ribosomal protein L5 B
PtXaAlbH.02G209400	AT5G43900	protein_coding	myosin 2
PtXaAlbH.03G081300	AT5G45300	protein_coding	beta-amylase 2
PtXaAlbH.01G371800	AT5G56010	protein_coding	heat shock protein 81-3
PtXaAlbH.01G197200	AT5G59890	protein_coding	actin depolymerizing factor 4
PtXaAlbH.10G175600	AT5G60390	protein_coding	GTP binding Elongation factor Tu family protein
PtXaAlbH.08G034300	AT5G60390	protein_coding	GTP binding Elongation factor Tu family protein
PtXaAlbH.08G033800	AT5G60390	protein_coding	GTP binding Elongation factor Tu family protein
PtXaAlbH.02G091800	AT5G60930	protein_coding	P-loop containing nucleoside triphosphate hydrolases superfamily protein
PtXaAlbH.05G118700	AT5G60930	protein_coding	P-loop containing nucleoside triphosphate hydrolases superfamily protein
PtXaAlbH.15G049700	AT5G62550	protein_coding
PtXaAlbH.01G206200	AT5G62700	protein_coding	tubulin beta chain 3
PtXaAlbH.03G013600	AT5G64080	protein_coding	Bifunctional inhibitor/lipid-transfer protein/seed storage 2S albumin superfamily protein
PtXaAlbH.19G105500	AT5G66750	protein_coding	chromatin remodeling 1
PtXaAlbH.07G035800	AT5G66920	protein_coding	SKU5 similar 17
PtXaAlbH.14G151300	ATCG00330	protein_coding	chloroplast ribosomal protein S14
PtXaAlbH.01G146400	ATCG00490	protein_coding	ribulose-bisphosphate carboxylases
PtXaAlbH.19G043700	ATCG00750	protein_coding	ribosomal protein S11
PtXaAlbH.10G001400	ATCG00770	protein_coding	ribosomal protein S8
PtXaAlbH.10G001600	ATCG00810	protein_coding	ribosomal protein L22
PtXaAlbH.01G295300	ATCG00820	protein_coding	ribosomal protein S19
PtXaAlbH.03G030900	ATCG00860	protein_coding	Chloroplast Ycf2;ATPase, AAA type, core
PtXaAlbH.01G295400	ATCG01310	protein_coding	ribosomal protein L2
