## Supplementary Table 5 for "Single-nuclei transcriptomics revealed auxin-driven mechanisms of wood plasticity and severe drought tolerance in poplar"

### Sheet: GO enrichment DOWN cluster 1
Supplementary Table 5: List of enriched biological processes obtained from the Gene Ontology enrichment analysis performed with topGO, using the algorithm weight01 with the downregulated DEGs in cluster 1 after re-clustering cells involved in the secondary xylem development (Xylem Development Reclustering (XDR), Fig. 3a).
GO.ID	Term	Annotated	Significant	Expected	weight01Fisher	adj_p_value cluster 1	GeneRatio cluster 1
GO:0006412	translation	700	203	61.04	1e-30	1.35e-27	0.29
GO:0008150	biological_process	16975	1269	1480.2	1e-30	1.35e-27	0.074757
GO:0002181	cytoplasmic translation	102	46	8.89	1e-30	1.35e-27	0.45098
GO:0009793	embryo development ending in seed dorman...	685	61	59.73	1e-30	1.35e-27	0.0890511
GO:0006457	protein folding	222	38	19.36	1.4e-23	1.52e-20	0.171171
GO:0006888	endoplasmic reticulum to Golgi vesicle-m...	104	23	9.07	3.8e-23	3.43e-20	0.221154
GO:0009834	plant-type secondary cell wall biogenesi...	124	20	10.81	2.4e-19	1.86e-16	0.16129
GO:0007018	microtubule-based movement	70	17	6.1	3.2e-19	2.17e-16	0.242857
GO:0006886	intracellular protein transport	539	54	47	3.9e-19	2.35e-16	0.100186
GO:0043622	cortical microtubule organization	63	16	5.49	1.6e-18	8.66e-16	0.253968
GO:0009955	adaxial/abaxial pattern specification	65	14	5.67	2.3e-18	1.13e-15	0.215385
GO:0006890	retrograde vesicle-mediated transport, G...	35	13	3.05	9.1e-18	4.11e-15	0.371429
GO:0010043	response to zinc ion	48	14	4.19	2.6e-17	1.08e-14	0.291667
GO:0006891	intra-Golgi vesicle-mediated transport	35	14	3.05	5.6e-17	2.02e-14	0.4
GO:0000028	ribosomal small subunit assembly	32	13	2.79	5.6e-17	2.02e-14	0.40625
GO:0042026	protein refolding	40	13	3.49	7.1e-17	2.4e-14	0.325
GO:0009555	pollen development	410	33	35.75	1.5e-16	4.78e-14	0.0804878
GO:0009409	response to cold	483	37	42.12	2.1e-16	6.32e-14	0.0766046
GO:0042742	defense response to bacterium	471	36	41.07	4.3e-16	1.23e-13	0.0764331
GO:0042254	ribosome biogenesis	377	92	32.87	1.4e-15	3.79e-13	0.244032
GO:0000463	maturation of LSU-rRNA from tricistronic...	21	10	1.83	2.6e-15	6.7e-13	0.47619
GO:0009809	lignin biosynthetic process	85	15	7.41	4.4e-15	1.08e-12	0.176471
GO:0016567	protein ubiquitination	650	36	56.68	8.1e-15	1.91e-12	0.0553846
GO:0042273	ribosomal large subunit biogenesis	79	31	6.89	1.1e-14	2.48e-12	0.392405
GO:0000226	microtubule cytoskeleton organization	225	41	19.62	3e-14	6.5e-12	0.182222
GO:0009408	response to heat	325	34	28.34	5.7e-14	1.19e-11	0.104615
GO:0006355	regulation of DNA-templated transcriptio...	2035	87	177.45	7.2e-14	1.44e-11	0.0427518
GO:0006414	translational elongation	50	14	4.36	1.3e-13	2.51e-11	0.28
GO:0046777	protein autophosphorylation	147	17	12.82	1.5e-13	2.8e-11	0.115646
GO:0006511	ubiquitin-dependent protein catabolic pr...	432	36	37.67	1.7e-13	3.07e-11	0.0833333
GO:0042274	ribosomal small subunit biogenesis	105	31	9.16	1.9e-13	3.32e-11	0.295238
GO:0000278	mitotic cell cycle	292	38	25.46	5.7e-12	9.64e-10	0.130137
GO:0009833	plant-type primary cell wall biogenesis	29	9	2.53	7e-12	1.15e-09	0.310345
GO:0006413	translational initiation	76	19	6.63	1.4e-11	2.23e-09	0.25
GO:0006364	rRNA processing	269	47	23.46	1.6e-11	2.47e-09	0.174721
GO:0007165	signal transduction	1863	109	162.45	2.8e-11	4.21e-09	0.0585078
GO:0009860	pollen tube growth	181	16	15.78	4.9e-11	7.17e-09	0.0883978
GO:0006096	glycolytic process	54	11	4.71	5.8e-11	8.26e-09	0.203704
GO:0036503	ERAD pathway	77	11	6.71	2.9e-10	4.03e-08	0.142857
GO:0035556	intracellular signal transduction	526	42	45.87	4.9e-10	6.63e-08	0.0798479
GO:0016192	vesicle-mediated transport	549	78	47.87	8.5e-10	1.12e-07	0.142077
GO:0009294	DNA-mediated transformation	35	8	3.05	1.6e-09	2.06e-07	0.228571
GO:0051592	response to calcium ion	30	9	2.62	2.6e-09	3.27e-07	0.3
GO:0051301	cell division	328	39	28.6	3.3e-09	4.06e-07	0.118902
GO:0009965	leaf morphogenesis	146	15	12.73	3.5e-09	4.21e-07	0.10274
GO:0046686	response to cadmium ion	84	11	7.32	4.3e-09	5.06e-07	0.130952
GO:0009414	response to water deprivation	480	26	41.86	4.6e-09	5.3e-07	0.0541667
GO:0030244	cellulose biosynthetic process	79	17	6.89	4.7e-09	5.3e-07	0.21519
GO:0000027	ribosomal large subunit assembly	8	5	0.7	5e-09	5.52e-07	0.625
GO:0009615	response to virus	123	9	10.73	6.1e-09	6.61e-07	0.0731707
GO:0010417	glucuronoxylan biosynthetic process	16	6	1.4	6.6e-09	6.98e-07	0.375
GO:0006979	response to oxidative stress	494	31	43.08	6.7e-09	6.98e-07	0.062753
GO:0048364	root development	727	50	63.39	7.9e-09	8.07e-07	0.0687758
GO:0030036	actin cytoskeleton organization	124	25	10.81	1e-08	1e-06	0.201613
GO:0048255	mRNA stabilization	9	5	0.78	1.1e-08	1.08e-06	0.555556
GO:0009737	response to abscisic acid	677	33	59.03	1.2e-08	1.16e-06	0.0487445
GO:0009749	response to glucose	90	10	7.85	1.9e-08	1.77e-06	0.111111
GO:0071555	cell wall organization	322	37	28.08	1.9e-08	1.77e-06	0.114907
GO:0010215	cellulose microfibril organization	21	6	1.83	4.3e-08	3.95e-06	0.285714
GO:0009651	response to salt stress	565	29	49.27	4.4e-08	3.97e-06	0.0513274
GO:0007030	Golgi organization	41	8	3.58	4.6e-08	4.08e-06	0.195122
GO:0006606	protein import into nucleus	56	8	4.88	8e-08	6.99e-06	0.142857
GO:0005975	carbohydrate metabolic process	1007	108	87.81	1e-07	8.59e-06	0.107249
GO:1990544	mitochondrial ATP transmembrane transpor...	6	4	0.52	1.4e-07	1.17e-05	0.666667
GO:0140021	mitochondrial ADP transmembrane transpor...	6	4	0.52	1.4e-07	1.17e-05	0.666667
GO:0050832	defense response to fungus	279	16	24.33	1.9e-07	1.56e-05	0.0573477
GO:0006468	protein phosphorylation	480	35	41.86	2.1e-07	1.7e-05	0.0729167
GO:0048868	pollen tube development	255	24	22.24	2.6e-07	2.07e-05	0.0941176
GO:0009553	embryo sac development	192	17	16.74	3.3e-07	2.59e-05	0.0885417
GO:0040029	epigenetic regulation of gene expression	235	22	20.49	3.5e-07	2.71e-05	0.093617
GO:0010228	vegetative to reproductive phase transit...	321	22	27.99	3.9e-07	2.97e-05	0.0685358
GO:0006094	gluconeogenesis	33	7	2.88	4.3e-07	3.23e-05	0.212121
GO:0080022	primary root development	48	7	4.19	4.5e-07	3.34e-05	0.145833
GO:0000470	maturation of LSU-rRNA	38	15	3.31	4.9e-07	3.58e-05	0.394737
GO:0007015	actin filament organization	113	20	9.85	5e-07	3.61e-05	0.176991
GO:0009826	unidimensional cell growth	386	37	33.66	5.4e-07	3.85e-05	0.0958549
GO:0051085	chaperone cofactor-dependent protein ref...	52	7	4.53	7.9e-07	5.55e-05	0.134615
GO:0007623	circadian rhythm	191	14	16.65	8.9e-07	6.18e-05	0.0732984
GO:0000462	maturation of SSU-rRNA from tricistronic...	42	9	3.66	9.3e-07	6.35e-05	0.214286
GO:0006556	S-adenosylmethionine biosynthetic proces...	3	3	0.26	9.5e-07	6.35e-05	1
GO:0016320	endoplasmic reticulum membrane fusion	3	3	0.26	9.5e-07	6.35e-05	1
GO:0006357	regulation of transcription by RNA polym...	452	26	39.41	9.7e-07	6.4e-05	0.0575221
GO:0051231	spindle elongation	9	4	0.78	1.1e-06	7.18e-05	0.444444
GO:0007033	vacuole organization	121	11	10.55	1.3e-06	8.28e-05	0.0909091
GO:0010187	negative regulation of seed germination	36	6	3.14	1.3e-06	8.28e-05	0.166667
GO:0009846	pollen germination	81	8	7.06	1.5e-06	9.44e-05	0.0987654
GO:0009423	chorismate biosynthetic process	10	4	0.87	1.9e-06	0.000116893	0.4
GO:0031222	arabinan catabolic process	10	4	0.87	1.9e-06	0.000116893	0.4
GO:0072657	protein localization to membrane	168	20	14.65	2.5e-06	0.000152079	0.119048
GO:0048367	shoot system development	1217	67	106.12	2.6e-06	0.000153004	0.0550534
GO:0005985	sucrose metabolic process	52	8	4.53	2.6e-06	0.000153004	0.153846
GO:0006744	ubiquinone biosynthetic process	23	5	2.01	2.6e-06	0.000153004	0.217391
GO:0048767	root hair elongation	84	9	7.32	2.7e-06	0.000157181	0.107143
GO:0002183	cytoplasmic translational initiation	26	8	2.27	2.9e-06	0.000165269	0.307692
GO:0006897	endocytosis	91	10	7.94	2.9e-06	0.000165269	0.10989
GO:0051014	actin filament severing	4	3	0.35	3.8e-06	0.000214304	0.75
GO:0006893	Golgi to plasma membrane transport	33	6	2.88	4.1e-06	0.000228839	0.181818
GO:0009845	seed germination	239	20	20.84	5.3e-06	0.000292798	0.083682
GO:0042542	response to hydrogen peroxide	97	8	8.46	5.7e-06	0.000311715	0.0824742
GO:0006887	exocytosis	63	8	5.49	5.9e-06	0.000319426	0.126984
GO:0010224	response to UV-B	98	8	8.55	6.1e-06	0.000326984	0.0816327
GO:0010197	polar nucleus fusion	48	6	4.19	7.7e-06	0.000408704	0.125
GO:1902531	regulation of intracellular signal trans...	119	12	10.38	8.5e-06	0.000443432	0.10084
GO:0006949	syncytium formation	14	4	1.22	8.6e-06	0.000443432	0.285714
GO:0009650	UV protection	14	4	1.22	8.6e-06	0.000443432	0.285714
GO:0010289	homogalacturonan biosynthetic process	5	3	0.44	9.3e-06	0.000461928	0.6
GO:0001732	formation of cytoplasmic translation ini...	5	3	0.44	9.3e-06	0.000461928	0.6
GO:0051013	microtubule severing	5	3	0.44	9.3e-06	0.000461928	0.6
GO:0051645	Golgi localization	5	3	0.44	9.3e-06	0.000461928	0.6
GO:0006833	water transport	32	6	2.79	1.1e-05	0.000531732	0.1875
GO:0008104	protein localization	779	80	67.93	1.1e-05	0.000531732	0.102696
GO:0000460	maturation of 5.8S rRNA	36	8	3.14	1.1e-05	0.000531732	0.222222
GO:0045493	xylan catabolic process	15	4	1.31	1.2e-05	0.000569895	0.266667
GO:0035999	tetrahydrofolate interconversion	15	4	1.31	1.2e-05	0.000569895	0.266667
GO:0006346	DNA methylation-dependent heterochromati...	55	6	4.8	1.5e-05	0.000706174	0.109091
GO:0010286	heat acclimation	67	9	5.84	1.7e-05	0.000793431	0.134328
GO:0006085	acetyl-CoA biosynthetic process	19	5	1.66	1.8e-05	0.000825864	0.263158
GO:0080175	phragmoplast microtubule organization	12	4	1.05	1.8e-05	0.000825864	0.333333
GO:0055074	calcium ion homeostasis	71	4	6.19	1.9e-05	0.000850132	0.056338
GO:0051511	negative regulation of unidimensional ce...	6	3	0.52	1.9e-05	0.000850132	0.5
GO:0001558	regulation of cell growth	118	15	10.29	1.9e-05	0.000850132	0.127119
GO:0007052	mitotic spindle organization	35	6	3.05	2e-05	0.000873226	0.171429
GO:0010411	xyloglucan metabolic process	44	6	3.84	2e-05	0.000873226	0.136364
GO:0009832	plant-type cell wall biogenesis	241	40	21.01	2e-05	0.000873226	0.165975
GO:0051302	regulation of cell division	83	11	7.24	2.3e-05	0.000996176	0.13253
GO:0034063	stress granule assembly	18	4	1.57	2.5e-05	0.00106575	0.222222
GO:0051017	actin filament bundle assembly	18	4	1.57	2.5e-05	0.00106575	0.222222
GO:0043161	proteasome-mediated ubiquitin-dependent ...	230	14	20.06	3.2e-05	0.00130262	0.0608696
GO:0043328	protein transport to vacuole involved in...	19	4	1.66	3.2e-05	0.00130262	0.210526
GO:0042256	cytosolic ribosome assembly	7	3	0.61	3.2e-05	0.00130262	0.428571
GO:0019464	glycine decarboxylation via glycine clea...	7	3	0.61	3.2e-05	0.00130262	0.428571
GO:0000447	endonucleolytic cleavage in ITS1 to sepa...	7	3	0.61	3.2e-05	0.00130262	0.428571
GO:0019264	glycine biosynthetic process from serine	7	3	0.61	3.2e-05	0.00130262	0.428571
GO:0009631	cold acclimation	63	6	5.49	3.8e-05	0.00152394	0.0952381
GO:0042546	cell wall biogenesis	307	49	26.77	3.8e-05	0.00152394	0.159609
GO:0060321	acceptance of pollen	20	4	1.74	4e-05	0.00159235	0.2
GO:0006970	response to osmotic stress	688	38	59.99	4.3e-05	0.00169929	0.0552326
GO:0009698	phenylpropanoid metabolic process	177	22	15.43	4.9e-05	0.00192236	0.124294
GO:0000054	ribosomal subunit export from nucleus	16	5	1.4	5.1e-05	0.00194447	0.3125
GO:0030705	cytoskeleton-dependent intracellular tra...	16	4	1.4	5.1e-05	0.00194447	0.25
GO:0009769	photosynthesis, light harvesting in phot...	8	3	0.7	5.1e-05	0.00194447	0.375
GO:0001578	microtubule bundle formation	8	3	0.7	5.1e-05	0.00194447	0.375
GO:0006952	defense response	1121	56	97.75	5.2e-05	0.00196873	0.0499554
GO:0045995	regulation of embryonic development	22	4	1.92	5.9e-05	0.00221824	0.181818
GO:0045490	pectin catabolic process	69	6	6.02	6.3e-05	0.00235229	0.0869565
GO:0009735	response to cytokinin	151	8	13.17	6.8e-05	0.00252159	0.0529801
GO:2000904	regulation of starch metabolic process	23	4	2.01	7.1e-05	0.00261493	0.173913
GO:0015840	urea transport	9	3	0.78	7.6e-05	0.00278016	0.333333
GO:0006612	protein targeting to membrane	84	11	7.32	7.9e-05	0.00287051	0.130952
GO:0034605	cellular response to heat	86	9	7.5	9.2e-05	0.00324172	0.104651
GO:0032786	positive regulation of DNA-templated tra...	21	5	1.83	9.6e-05	0.00324172	0.238095
GO:0050792	regulation of viral process	9	3	0.78	9.6e-05	0.00324172	0.333333
GO:0006065	UDP-glucuronate biosynthetic process	2	2	0.17	9.7e-05	0.00324172	1
GO:0006024	glycosaminoglycan biosynthetic process	2	2	0.17	9.7e-05	0.00324172	1
GO:0046050	UMP catabolic process	2	2	0.17	9.7e-05	0.00324172	1
GO:2001125	negative regulation of translational fra...	2	2	0.17	9.7e-05	0.00324172	1
GO:0051764	actin crosslink formation	2	2	0.17	9.7e-05	0.00324172	1
GO:0006169	adenosine salvage	2	2	0.17	9.7e-05	0.00324172	1
GO:0000495	box H/ACA RNA 3'-end processing	2	2	0.17	9.7e-05	0.00324172	1
GO:0000461	endonucleolytic cleavage to generate mat...	2	2	0.17	9.7e-05	0.00324172	1
GO:0033353	S-adenosylmethionine cycle	2	2	0.17	9.7e-05	0.00324172	1
GO:0099636	cytoplasmic streaming	2	2	0.17	9.7e-05	0.00324172	1
GO:0007019	microtubule depolymerization	15	6	1.31	0.00011	0.00363134	0.4
GO:0090069	regulation of ribosome biogenesis	10	3	0.87	0.00011	0.00363134	0.3
GO:0055085	transmembrane transport	922	48	80.4	0.00012	0.00391373	0.0520607
GO:0009416	response to light stimulus	1004	58	87.55	0.00012	0.00391373	0.0577689
GO:0010582	floral meristem determinacy	27	4	2.35	0.00014	0.00453868	0.148148
GO:0090158	endoplasmic reticulum membrane organizat...	14	6	1.22	0.00015	0.00469422	0.428571
GO:0010091	trichome branching	51	5	4.45	0.00015	0.00469422	0.0980392
GO:0032436	positive regulation of proteasomal ubiqu...	18	4	1.57	0.00015	0.00469422	0.222222
GO:0052324	plant-type cell wall cellulose biosynthe...	20	4	1.74	0.00015	0.00469422	0.2
GO:1900055	regulation of leaf senescence	81	6	7.06	0.00015	0.00469422	0.0740741
GO:0045492	xylan biosynthetic process	44	10	3.84	0.00015	0.00469422	0.227273
GO:0045892	negative regulation of DNA-templated tra...	234	11	20.4	0.00016	0.00492182	0.0470085
GO:0055075	potassium ion homeostasis	28	4	2.44	0.00016	0.00492182	0.142857
GO:1902600	proton transmembrane transport	57	7	4.97	0.00016	0.00492182	0.122807
GO:0045944	positive regulation of transcription by ...	136	10	11.86	0.00017	0.00519989	0.0735294
GO:0016441	post-transcriptional gene silencing	71	7	6.19	0.00019	0.0056832	0.0985915
GO:0006614	SRP-dependent cotranslational protein ta...	24	6	2.09	0.00019	0.0056832	0.25
GO:0070370	cellular heat acclimation	12	3	1.05	0.00019	0.0056832	0.25
GO:0009805	coumarin biosynthetic process	12	3	1.05	0.00019	0.0056832	0.25
GO:0009867	jasmonic acid mediated signaling pathway	120	7	10.46	0.0002	0.00591694	0.0583333
GO:0009644	response to high light intensity	85	6	7.41	0.0002	0.00591694	0.0705882
GO:0031647	regulation of protein stability	60	8	5.23	0.00021	0.00611258	0.133333
GO:0042147	retrograde transport, endosome to Golgi	31	5	2.7	0.00021	0.00611258	0.16129
GO:0050821	protein stabilization	30	4	2.62	0.00021	0.00611258	0.133333
GO:0010090	trichome morphogenesis	107	10	9.33	0.00023	0.00662351	0.0934579
GO:0000911	cytokinesis by cell plate formation	85	8	7.41	0.00023	0.00662351	0.0941176
GO:2000067	regulation of root morphogenesis	31	4	2.7	0.00024	0.00680293	0.129032
GO:0048354	mucilage biosynthetic process involved i...	31	4	2.7	0.00024	0.00680293	0.129032
GO:0000398	mRNA splicing, via spliceosome	237	16	20.67	0.00024	0.00680293	0.0675105
GO:0006098	pentose-phosphate shunt	34	6	2.96	0.00025	0.00694103	0.176471
GO:0045815	transcription initiation-coupled chromat...	13	3	1.13	0.00025	0.00694103	0.230769
GO:0061817	endoplasmic reticulum-plasma membrane te...	13	3	1.13	0.00025	0.00694103	0.230769
GO:0009611	response to wounding	315	13	27.47	0.00025	0.00694103	0.0412698
GO:0006334	nucleosome assembly	32	4	2.79	0.00027	0.0074202	0.125
GO:0009828	plant-type cell wall loosening	32	4	2.79	0.00027	0.0074202	0.125
GO:0046705	CDP biosynthetic process	3	2	0.26	0.00029	0.00773429	0.666667
GO:0071266	'de novo' L-methionine biosynthetic proc...	3	2	0.26	0.00029	0.00773429	0.666667
GO:0033512	L-lysine catabolic process to acetyl-CoA...	3	2	0.26	0.00029	0.00773429	0.666667
GO:0110128	phloem sucrose unloading	3	2	0.26	0.00029	0.00773429	0.666667
GO:0071836	nectar secretion	3	2	0.26	0.00029	0.00773429	0.666667
GO:0034976	response to endoplasmic reticulum stress	128	15	11.16	0.00029	0.00773429	0.117188
GO:0009819	drought recovery	14	3	1.22	0.00032	0.00849255	0.214286
GO:0090332	stomatal closure	85	7	7.41	0.00034	0.00889256	0.0823529
GO:0046854	phosphatidylinositol phosphate biosynthe...	34	4	2.96	0.00034	0.00889256	0.117647
GO:0030968	endoplasmic reticulum unfolded protein r...	34	4	2.96	0.00034	0.00889256	0.117647
GO:0009741	response to brassinosteroid	133	7	11.6	0.00038	0.00984364	0.0526316
GO:0009932	cell tip growth	210	19	18.31	0.00038	0.00984364	0.0904762
GO:0048528	post-embryonic root development	179	10	15.61	0.00039	0.00991296	0.0558659
GO:0006338	chromatin remodeling	247	20	21.54	0.00039	0.00991296	0.0809717
GO:0030042	actin filament depolymerization	25	5	2.18	0.00039	0.00991296	0.2
GO:0006000	fructose metabolic process	15	3	1.31	0.00039	0.00991296	0.2
GO:0009909	regulation of flower development	213	12	18.57	0.0004	0.0101196	0.056338
GO:0010053	root epidermal cell differentiation	169	17	14.74	0.00047	0.0118353	0.100592
GO:0048467	gynoecium development	136	8	11.86	0.00048	0.0119757	0.0588235
GO:0043484	regulation of RNA splicing	51	6	4.45	0.00048	0.0119757	0.117647
GO:0034599	cellular response to oxidative stress	88	6	7.67	0.00052	0.0129141	0.0681818
GO:0048229	gametophyte development	558	47	48.66	0.00053	0.0131024	0.0842294
GO:0044843	cell cycle G1/S phase transition	43	5	3.75	0.00057	0.0135946	0.116279
GO:0030490	maturation of SSU-rRNA	59	12	5.14	0.00057	0.0135946	0.20339
GO:1900030	regulation of pectin biosynthetic proces...	4	2	0.35	0.00057	0.0135946	0.5
GO:0019079	viral genome replication	4	2	0.35	0.00057	0.0135946	0.5
GO:0015790	UDP-xylose transmembrane transport	4	2	0.35	0.00057	0.0135946	0.5
GO:0000973	post-transcriptional tethering of RNA po...	4	2	0.35	0.00057	0.0135946	0.5
GO:0031117	positive regulation of microtubule depol...	4	2	0.35	0.00057	0.0135946	0.5
GO:0046166	glyceraldehyde-3-phosphate biosynthetic ...	4	2	0.35	0.00057	0.0135946	0.5
GO:0090548	response to nitrate starvation	17	3	1.48	0.00058	0.0136527	0.176471
GO:0034314	Arp2/3 complex-mediated actin nucleation	17	3	1.48	0.00058	0.0136527	0.176471
GO:0048579	negative regulation of long-day photoper...	17	3	1.48	0.00058	0.0136527	0.176471
GO:0016310	phosphorylation	642	51	55.98	0.00059	0.0137684	0.0794393
GO:0045893	positive regulation of DNA-templated tra...	475	21	41.42	0.00059	0.0137684	0.0442105
GO:0015031	protein transport	607	61	52.93	0.00066	0.0153358	0.100494
GO:0006633	fatty acid biosynthetic process	168	10	14.65	0.00068	0.015733	0.0595238
GO:0051781	positive regulation of cell division	20	4	1.74	0.00069	0.0157623	0.2
GO:0019388	galactose catabolic process	18	3	1.57	0.00069	0.0157623	0.166667
GO:0006896	Golgi to vacuole transport	18	3	1.57	0.00069	0.0157623	0.166667
GO:0009744	response to sucrose	109	6	9.5	0.00076	0.0172884	0.0550459
GO:0009664	plant-type cell wall organization	205	29	17.88	0.00077	0.0174426	0.141463
GO:0032968	positive regulation of transcription elo...	19	3	1.66	0.00082	0.018345	0.157895
GO:0051211	anisotropic cell growth	19	3	1.66	0.00082	0.018345	0.157895
GO:1901001	negative regulation of response to salt ...	19	3	1.66	0.00082	0.018345	0.157895
GO:0000902	cell morphogenesis	533	51	46.48	0.00088	0.0196063	0.0956848
GO:0006499	N-terminal protein myristoylation	46	5	4.01	0.00092	0.0198583	0.108696
GO:0052546	cell wall pectin metabolic process	58	10	5.06	0.00094	0.0198583	0.172414
GO:0070507	regulation of microtubule cytoskeleton o...	33	7	2.88	0.00094	0.0198583	0.212121
GO:0061014	positive regulation of mRNA catabolic pr...	55	7	4.8	0.00094	0.0198583	0.127273
GO:0000479	endonucleolytic cleavage of tricistronic...	13	5	1.13	0.00094	0.0198583	0.384615
GO:0007265	Ras protein signal transduction	19	3	1.66	0.00094	0.0198583	0.157895
GO:0035335	peptidyl-tyrosine dephosphorylation	5	2	0.44	0.00095	0.0198583	0.4
GO:0002188	translation reinitiation	5	2	0.44	0.00095	0.0198583	0.4
GO:0018105	peptidyl-serine phosphorylation	5	2	0.44	0.00095	0.0198583	0.4
GO:0042776	proton motive force-driven mitochondrial...	5	2	0.44	0.00095	0.0198583	0.4
GO:1903432	regulation of TORC1 signaling	5	2	0.44	0.00095	0.0198583	0.4
GO:1990481	mRNA pseudouridine synthesis	5	2	0.44	0.00095	0.0198583	0.4
GO:0044211	CTP salvage	5	2	0.44	0.00095	0.0198583	0.4
GO:0031120	snRNA pseudouridine synthesis	5	2	0.44	0.00095	0.0198583	0.4
GO:0006225	UDP biosynthetic process	5	2	0.44	0.00095	0.0198583	0.4
GO:1990145	maintenance of translational fidelity	5	2	0.44	0.00095	0.0198583	0.4
GO:0009908	flower development	639	35	55.72	0.00097	0.0201984	0.0547731
GO:0006906	vesicle fusion	54	6	4.71	0.001	0.0207433	0.111111
GO:0048316	seed development	941	75	82.05	0.00101	0.0208708	0.0797024
GO:0006417	regulation of translation	146	14	12.73	0.00108	0.0222324	0.0958904
GO:0080186	developmental vegetative growth	21	3	1.83	0.0011	0.0225583	0.142857
GO:0012501	programmed cell death	235	13	20.49	0.00116	0.023699	0.0553191
GO:0046907	intracellular transport	784	93	68.36	0.00135	0.0273611	0.118622
GO:0019856	pyrimidine nucleobase biosynthetic proce...	15	4	1.31	0.00141	0.0273611	0.266667
GO:0006011	UDP-glucose metabolic process	6	2	0.52	0.00141	0.0273611	0.333333
GO:0071277	cellular response to calcium ion	6	2	0.52	0.00141	0.0273611	0.333333
GO:2001295	malonyl-CoA biosynthetic process	6	2	0.52	0.00141	0.0273611	0.333333
GO:0015714	phosphoenolpyruvate transport	6	2	0.52	0.00141	0.0273611	0.333333
GO:0015739	sialic acid transport	6	2	0.52	0.00141	0.0273611	0.333333
GO:0048629	trichome patterning	6	2	0.52	0.00141	0.0273611	0.333333
GO:0044206	UMP salvage	6	2	0.52	0.00141	0.0273611	0.333333
GO:0044209	AMP salvage	6	2	0.52	0.00141	0.0273611	0.333333
GO:0015689	molybdate ion transport	6	2	0.52	0.00141	0.0273611	0.333333
GO:0010971	positive regulation of G2/M transition o...	6	2	0.52	0.00141	0.0273611	0.333333
GO:0006597	spermine biosynthetic process	6	2	0.52	0.00141	0.0273611	0.333333
GO:0006564	L-serine biosynthetic process	6	2	0.52	0.00141	0.0273611	0.333333
GO:0009060	aerobic respiration	107	13	9.33	0.00142	0.0274567	0.121495
GO:0010152	pollen maturation	23	3	2.01	0.00145	0.0278379	0.130435
GO:0032922	circadian regulation of gene expression	23	3	2.01	0.00145	0.0278379	0.130435
GO:0048574	long-day photoperiodism, flowering	66	8	5.76	0.00163	0.0311831	0.121212
GO:0016579	protein deubiquitination	24	3	2.09	0.00164	0.0312639	0.125
GO:0010029	regulation of seed germination	119	11	10.38	0.0017	0.032294	0.092437
GO:0045324	late endosome to vacuole transport	60	7	5.23	0.00184	0.0348313	0.116667
GO:0055046	microgametogenesis	63	4	5.49	0.00185	0.0348986	0.0634921
GO:0000281	mitotic cytokinesis	45	12	3.92	0.00193	0.0360933	0.266667
GO:0030010	establishment of cell polarity	13	3	1.13	0.00196	0.0360933	0.230769
GO:0002182	cytoplasmic translational elongation	7	2	0.61	0.00196	0.0360933	0.285714
GO:0006021	inositol biosynthetic process	7	2	0.61	0.00196	0.0360933	0.285714
GO:0044210	'de novo' CTP biosynthetic process	7	2	0.61	0.00196	0.0360933	0.285714
GO:0051016	barbed-end actin filament capping	7	2	0.61	0.00196	0.0360933	0.285714
GO:2001007	negative regulation of cellulose biosynt...	7	2	0.61	0.00196	0.0360933	0.285714
GO:0019722	calcium-mediated signaling	55	4	4.8	0.00213	0.0390909	0.0727273
GO:0099402	plant organ development	1499	93	130.71	0.00217	0.0396905	0.0620414
GO:0016126	sterol biosynthetic process	27	3	2.35	0.00232	0.0422912	0.111111
GO:0010105	negative regulation of ethylene-activate...	28	3	2.44	0.00258	0.0455547	0.107143
GO:0090481	pyrimidine nucleotide-sugar transmembran...	21	5	1.83	0.00259	0.0455547	0.238095
GO:0034051	negative regulation of plant-type hypers...	8	2	0.7	0.0026	0.0455547	0.25
GO:0019563	glycerol catabolic process	8	2	0.7	0.0026	0.0455547	0.25
GO:0018279	protein N-linked glycosylation via aspar...	8	2	0.7	0.0026	0.0455547	0.25
GO:0000055	ribosomal large subunit export from nucl...	8	2	0.7	0.0026	0.0455547	0.25
GO:0048577	negative regulation of short-day photope...	8	2	0.7	0.0026	0.0455547	0.25
GO:1990937	xylan acetylation	8	2	0.7	0.0026	0.0455547	0.25
GO:0072344	rescue of stalled ribosome	8	2	0.7	0.0026	0.0455547	0.25
GO:0009772	photosynthetic electron transport in pho...	8	2	0.7	0.0026	0.0455547	0.25
GO:0008295	spermidine biosynthetic process	8	2	0.7	0.0026	0.0455547	0.25
GO:0010366	negative regulation of ethylene biosynth...	8	2	0.7	0.0026	0.0455547	0.25
GO:0006284	base-excision repair	29	3	2.53	0.00286	0.0499485	0.103448

### Sheet: GO enrichment DOWN cluster 2
Table S5: List of enriched biological processes obtained from the Gene Ontology enrichment analysis performed with topGO, using the algorithm weight01 with the downregulated DEGs in cluster 2 after re-clustering cells involved in the secondary xylem development (Xylem Development Reclustering (XDR), Fig. 3a).
GO.ID	Term	Annotated	Significant	Expected	weight01Fisher	adj_p_value cluster 2	GeneRatio cluster 2
GO:0006412	translation	700	113	25.28	1e-30	1.8e-27	0.161429
GO:0008150	biological_process	16975	492	613.11	1e-30	1.8e-27	0.0289838
GO:0002181	cytoplasmic translation	102	25	3.68	1e-30	1.8e-27	0.245098
GO:0009793	embryo development ending in seed dorman...	685	28	24.74	3.5e-17	4.74e-14	0.0408759
GO:0007018	microtubule-based movement	70	12	2.53	7.1e-17	7.69e-14	0.171429
GO:0009955	adaxial/abaxial pattern specification	65	12	2.35	1.2e-16	1.08e-13	0.184615
GO:0006457	protein folding	222	20	8.02	1.3e-13	1.01e-10	0.0900901
GO:0042026	protein refolding	40	8	1.44	2.9e-12	1.96e-09	0.2
GO:0042254	ribosome biogenesis	377	40	13.62	5.8e-12	3.49e-09	0.106101
GO:0006414	translational elongation	50	9	1.81	2.6e-11	1.41e-08	0.18
GO:0009294	DNA-mediated transformation	35	7	1.26	6.8e-11	3.35e-08	0.2
GO:0043622	cortical microtubule organization	63	8	2.28	1.4e-10	6.32e-08	0.126984
GO:0009834	plant-type secondary cell wall biogenesi...	124	9	4.48	1.5e-09	6.19e-07	0.0725806
GO:0009809	lignin biosynthetic process	85	8	3.07	1.6e-09	6.19e-07	0.0941176
GO:0000028	ribosomal small subunit assembly	32	6	1.16	2.5e-09	9.02e-07	0.1875
GO:0009408	response to heat	325	20	11.74	3.2e-09	1.08e-06	0.0615385
GO:0042274	ribosomal small subunit biogenesis	105	17	3.79	1.4e-08	4.46e-06	0.161905
GO:0010043	response to zinc ion	48	6	1.73	3.2e-08	9.62e-06	0.125
GO:0030244	cellulose biosynthetic process	79	7	2.85	4e-08	1.14e-05	0.0886076
GO:0042742	defense response to bacterium	471	13	17.01	4.8e-08	1.3e-05	0.0276008
GO:0006556	S-adenosylmethionine biosynthetic proces...	3	3	0.11	5.5e-08	1.42e-05	1
GO:0009651	response to salt stress	565	18	20.41	8.5e-08	2.05e-05	0.0318584
GO:0009833	plant-type primary cell wall biogenesis	29	5	1.05	8.7e-08	2.05e-05	0.172414
GO:0051131	chaperone-mediated protein complex assem...	12	4	0.43	1e-07	2.26e-05	0.333333
GO:0009555	pollen development	410	12	14.81	1.1e-07	2.38e-05	0.0292683
GO:0048364	root development	727	22	26.26	1.3e-07	2.71e-05	0.0302613
GO:0006346	DNA methylation-dependent heterochromati...	55	5	1.99	3.6e-07	7.22e-05	0.0909091
GO:0034605	cellular response to heat	86	7	3.11	4.4e-07	8.51e-05	0.0813953
GO:0009615	response to virus	123	7	4.44	5.2e-07	9.71e-05	0.0569106
GO:0009860	pollen tube growth	181	8	6.54	5.8e-07	0.000104671	0.0441989
GO:0046686	response to cadmium ion	84	6	3.03	9.4e-07	0.000164166	0.0714286
GO:0000463	maturation of LSU-rRNA from tricistronic...	21	4	0.76	1.2e-06	0.000203025	0.190476
GO:0000226	microtubule cytoskeleton organization	225	23	8.13	1.5e-06	0.000246091	0.102222
GO:0032465	regulation of cytokinesis	7	3	0.25	1.9e-06	0.000302547	0.428571
GO:0009965	leaf morphogenesis	146	9	5.27	3e-06	0.000451167	0.0616438
GO:0009769	photosynthesis, light harvesting in phot...	8	3	0.29	3e-06	0.000451167	0.375
GO:0048255	mRNA stabilization	9	3	0.33	4.5e-06	0.000658459	0.333333
GO:0006364	rRNA processing	269	19	9.72	5.1e-06	0.000726616	0.070632
GO:0006334	nucleosome assembly	32	4	1.16	6.9e-06	0.000950751	0.125
GO:0009414	response to water deprivation	480	12	17.34	7.1e-06	0.000950751	0.025
GO:0045490	pectin catabolic process	69	5	2.49	7.2e-06	0.000950751	0.0724638
GO:0006886	intracellular protein transport	539	15	19.47	8.3e-06	0.00106991	0.0278293
GO:0030036	actin cytoskeleton organization	124	8	4.48	8.6e-06	0.0010828	0.0645161
GO:0090332	stomatal closure	85	5	3.07	8.8e-06	0.0010828	0.0588235
GO:0000209	protein polyubiquitination	73	5	2.64	9.5e-06	0.00114296	0.0684932
GO:0000462	maturation of SSU-rRNA from tricistronic...	42	6	1.52	9.8e-06	0.00115192	0.142857
GO:0006979	response to oxidative stress	494	10	17.84	1e-05	0.00115192	0.0202429
GO:0045892	negative regulation of DNA-templated tra...	234	8	8.45	1.2e-05	0.00129936	0.034188
GO:0009805	coumarin biosynthetic process	12	3	0.43	1.2e-05	0.00129936	0.25
GO:0009826	unidimensional cell growth	386	17	13.94	1.2e-05	0.00129936	0.0440415
GO:0090358	positive regulation of tryptophan metabo...	2	2	0.07	1.4e-05	0.00140363	1
GO:0000461	endonucleolytic cleavage to generate mat...	2	2	0.07	1.4e-05	0.00140363	1
GO:2001125	negative regulation of translational fra...	2	2	0.07	1.4e-05	0.00140363	1
GO:0033353	S-adenosylmethionine cycle	2	2	0.07	1.4e-05	0.00140363	1
GO:0000278	mitotic cell cycle	292	21	10.55	1.7e-05	0.00167342	0.0719178
GO:0009737	response to abscisic acid	677	15	24.45	1.8e-05	0.00174021	0.0221566
GO:0006355	regulation of DNA-templated transcriptio...	2035	31	73.5	2.2e-05	0.00208961	0.0152334
GO:0006499	N-terminal protein myristoylation	46	5	1.66	2.5e-05	0.00233362	0.108696
GO:0070588	calcium ion transmembrane transport	45	4	1.63	2.7e-05	0.00247759	0.0888889
GO:0090548	response to nitrate starvation	17	3	0.61	3.6e-05	0.00319515	0.176471
GO:0006468	protein phosphorylation	480	13	17.34	3.6e-05	0.00319515	0.0270833
GO:0090696	post-embryonic plant organ development	259	8	9.35	4.2e-05	0.00366755	0.030888
GO:0110128	phloem sucrose unloading	3	2	0.11	4.3e-05	0.00369527	0.666667
GO:0051085	chaperone cofactor-dependent protein ref...	52	4	1.88	4.9e-05	0.00414509	0.0769231
GO:0009409	response to cold	483	12	17.45	5.6e-05	0.00466437	0.0248447
GO:0009306	protein secretion	20	3	0.72	6e-05	0.00492182	0.15
GO:0044843	cell cycle G1/S phase transition	43	4	1.55	8.6e-05	0.00684712	0.0930233
GO:0019079	viral genome replication	4	2	0.14	8.6e-05	0.00684712	0.5
GO:0048367	shoot system development	1217	35	43.96	8.9e-05	0.00698327	0.0287592
GO:0009845	seed germination	239	8	8.63	0.0001	0.00773429	0.0334728
GO:0050832	defense response to fungus	279	7	10.08	0.00011	0.00838789	0.0250896
GO:0010315	auxin export across the plasma membrane	25	3	0.9	0.00012	0.00902333	0.12
GO:0002183	cytoplasmic translational initiation	26	3	0.94	0.00013	0.00964137	0.115385
GO:0007142	male meiosis II	5	2	0.18	0.00014	0.0102427	0.4
GO:0043161	proteasome-mediated ubiquitin-dependent ...	230	9	8.31	0.00016	0.0115499	0.0391304
GO:0051302	regulation of cell division	83	7	3	0.00021	0.0148885	0.0843373
GO:0006597	spermine biosynthetic process	6	2	0.22	0.00022	0.0148885	0.333333
GO:0006531	aspartate metabolic process	6	2	0.22	0.00022	0.0148885	0.333333
GO:1990544	mitochondrial ATP transmembrane transpor...	6	2	0.22	0.00022	0.0148885	0.333333
GO:0140021	mitochondrial ADP transmembrane transpor...	6	2	0.22	0.00022	0.0148885	0.333333
GO:0006833	water transport	32	3	1.16	0.00025	0.0165061	0.09375
GO:0006397	mRNA processing	389	12	14.05	0.00025	0.0165061	0.0308483
GO:0042273	ribosomal large subunit biogenesis	79	11	2.85	0.00026	0.0169595	0.139241
GO:0009660	amyloplast organization	7	2	0.25	0.0003	0.0191082	0.285714
GO:0000447	endonucleolytic cleavage in ITS1 to sepa...	7	2	0.25	0.0003	0.0191082	0.285714
GO:0005985	sucrose metabolic process	52	4	1.88	0.00033	0.0205359	0.0769231
GO:0009944	polarity specification of adaxial/abaxia...	35	3	1.26	0.00033	0.0205359	0.0857143
GO:0009725	response to hormone	1674	45	60.46	0.00034	0.0209177	0.0268817
GO:0010187	negative regulation of seed germination	36	3	1.3	0.00036	0.0218993	0.0833333
GO:0030071	regulation of mitotic metaphase/anaphase...	25	3	0.9	0.0004	0.0225583	0.12
GO:0010366	negative regulation of ethylene biosynth...	8	2	0.29	0.0004	0.0225583	0.25
GO:0008295	spermidine biosynthetic process	8	2	0.29	0.0004	0.0225583	0.25
GO:0006103	2-oxoglutarate metabolic process	8	2	0.29	0.0004	0.0225583	0.25
GO:0072344	rescue of stalled ribosome	8	2	0.29	0.0004	0.0225583	0.25
GO:0000027	ribosomal large subunit assembly	8	2	0.29	0.0004	0.0225583	0.25
GO:0016567	protein ubiquitination	650	14	23.48	0.0004	0.0225583	0.0215385
GO:0009624	response to nematode	92	4	3.32	0.00045	0.0248602	0.0434783
GO:0016192	vesicle-mediated transport	549	16	19.83	0.00045	0.0248602	0.0291439
GO:0032502	developmental process	4018	124	145.12	0.00047	0.0257028	0.0308611
GO:0019941	modification-dependent protein catabolic...	441	16	15.93	0.00049	0.0265286	0.0362812
GO:0009742	brassinosteroid mediated signaling pathw...	95	4	3.43	0.0005	0.0265494	0.0421053
GO:0015840	urea transport	9	2	0.33	0.00051	0.0265494	0.222222
GO:0009558	embryo sac cellularization	9	2	0.33	0.00051	0.0265494	0.222222
GO:0051480	regulation of cytosolic calcium ion conc...	9	2	0.33	0.00051	0.0265494	0.222222
GO:0019252	starch biosynthetic process	41	3	1.48	0.00053	0.0273278	0.0731707
GO:0007019	microtubule depolymerization	15	3	0.54	0.00064	0.0317886	0.2
GO:0010306	rhamnogalacturonan II biosynthetic proce...	10	2	0.36	0.00064	0.0317886	0.2
GO:0042797	tRNA transcription by RNA polymerase III	10	2	0.36	0.00064	0.0317886	0.2
GO:0031222	arabinan catabolic process	10	2	0.36	0.00064	0.0317886	0.2
GO:0010411	xyloglucan metabolic process	44	3	1.59	0.00065	0.0319918	0.0681818
GO:0007623	circadian rhythm	191	7	6.9	0.00067	0.0326791	0.0366492
GO:0007015	actin filament organization	113	5	4.08	0.00069	0.0330589	0.0442478
GO:0009733	response to auxin	434	11	15.68	0.00069	0.0330589	0.0253456
GO:0006888	endoplasmic reticulum to Golgi vesicle-m...	104	4	3.76	0.00071	0.0337188	0.0384615
GO:0010077	maintenance of inflorescence meristem id...	11	2	0.4	0.00078	0.0364045	0.181818
GO:0009099	valine biosynthetic process	11	2	0.4	0.00078	0.0364045	0.181818
GO:0080022	primary root development	48	3	1.73	0.00084	0.0388697	0.0625
GO:0031145	anaphase-promoting complex-dependent cat...	19	3	0.69	0.00093	0.0426697	0.157895
GO:0006511	ubiquitin-dependent protein catabolic pr...	432	14	15.6	0.00094	0.042766	0.0324074
GO:0006086	acetyl-CoA biosynthetic process from pyr...	13	2	0.47	0.0011	0.0492182	0.153846
GO:0045815	transcription initiation-coupled chromat...	13	2	0.47	0.0011	0.0492182	0.153846
GO:0009910	negative regulation of flower developmen...	53	3	1.91	0.00112	0.0497023	0.0566038

### Sheet: GO enrichment DOWN cluster 3
Table S5: List of enriched biological processes obtained from the Gene Ontology enrichment analysis performed with topGO, using the algorithm weight01 with the downregulated DEGs in cluster 3 after re-clustering cells involved in the secondary xylem development (Xylem Development Reclustering (XDR), Fig. 3a).
GO.ID	Term	Annotated	Significant	Expected	weight01Fisher	adj_p_value cluster 3	GeneRatio cluster 3
GO:0008150	biological_process	16975	417	471.67	1e-30	5.41e-27	0.0245655
GO:0009834	plant-type secondary cell wall biogenesis	124	17	3.45	4.6e-16	1.15e-12	0.137097
GO:0007018	microtubule-based movement	70	11	1.95	6.4e-16	1.15e-12	0.157143
GO:0007165	signal transduction	1863	51	51.77	2.5e-14	3.38e-11	0.0273752
GO:0000226	microtubule cytoskeleton organization	225	24	6.25	1.4e-13	1.52e-10	0.106667
GO:0035556	intracellular signal transduction	526	22	14.62	2.7e-13	2.44e-10	0.0418251
GO:0010417	glucuronoxylan biosynthetic process	16	6	0.44	8.5e-12	6.57e-09	0.375
GO:0007030	Golgi organization	41	8	1.14	2.1e-11	1.42e-08	0.195122
GO:0043622	cortical microtubule organization	63	8	1.75	3.7e-11	2.23e-08	0.126984
GO:0000278	mitotic cell cycle	292	18	8.11	6e-11	3.25e-08	0.0616438
GO:0045893	positive regulation of DNA-templated tra...	475	15	13.2	1.3e-10	6.4e-08	0.0315789
GO:0009920	cell plate formation involved in plant-t...	11	5	0.31	1.6e-10	7.22e-08	0.454545
GO:0006412	translation	700	27	19.45	5.6e-10	2.33e-07	0.0385714
GO:0016567	protein ubiquitination	650	17	18.06	7.2e-10	2.78e-07	0.0261538
GO:0048193	Golgi vesicle transport	204	21	5.67	6.3e-09	2.27e-06	0.102941
GO:0009555	pollen development	410	13	11.39	7.8e-09	2.64e-06	0.0317073
GO:0046686	response to cadmium ion	84	7	2.33	1.3e-08	3.91e-06	0.0833333
GO:0009651	response to salt stress	565	18	15.7	1.3e-08	3.91e-06	0.0318584
GO:0046777	protein autophosphorylation	147	8	4.08	3.3e-08	9.4e-06	0.0544218
GO:0009809	lignin biosynthetic process	85	8	2.36	9e-08	2.44e-05	0.0941176
GO:0006890	retrograde vesicle-mediated transport, G...	35	5	0.97	1e-07	2.58e-05	0.142857
GO:2000652	regulation of secondary cell wall biogen...	55	6	1.53	1.2e-07	2.95e-05	0.109091
GO:0006357	regulation of transcription by RNA polym...	452	12	12.56	4.2e-07	9.89e-05	0.0265487
GO:0009910	negative regulation of flower developmen...	53	5	1.47	8.7e-07	0.000196258	0.0943396
GO:0016310	phosphorylation	642	22	17.84	1.4e-06	0.000303184	0.0342679
GO:0031647	regulation of protein stability	60	8	1.67	1.7e-06	0.000353992	0.133333
GO:0009409	response to cold	483	14	13.42	2e-06	0.000401037	0.0289855
GO:0009860	pollen tube growth	181	7	5.03	2.4e-06	0.000464057	0.038674
GO:0010228	vegetative to reproductive phase transit...	321	8	8.92	3.2e-06	0.000597407	0.0249221
GO:0007019	microtubule depolymerization	15	4	0.42	3.9e-06	0.000681116	0.266667
GO:0009423	chorismate biosynthetic process	10	3	0.28	3.9e-06	0.000681116	0.3
GO:0006888	endoplasmic reticulum to Golgi vesicle-m...	104	8	2.89	5.1e-06	0.000836709	0.0769231
GO:0002181	cytoplasmic translation	102	7	2.83	5.1e-06	0.000836709	0.0686275
GO:0009086	methionine biosynthetic process	21	5	0.58	5.3e-06	0.000843947	0.238095
GO:0016441	post-transcriptional gene silencing	71	5	1.97	7.1e-06	0.00109827	0.0704225
GO:0061817	endoplasmic reticulum-plasma membrane te...	13	3	0.36	9.3e-06	0.00128905	0.230769
GO:0006355	regulation of DNA-templated transcriptio...	2035	41	56.54	1e-05	0.00128905	0.0201474
GO:0071345	cellular response to cytokine stimulus	2	2	0.06	1e-05	0.00128905	1
GO:0009722	detection of cytokinin stimulus	2	2	0.06	1e-05	0.00128905	1
GO:0030951	establishment or maintenance of microtub...	2	2	0.06	1e-05	0.00128905	1
GO:0033353	S-adenosylmethionine cycle	2	2	0.06	1e-05	0.00128905	1
GO:1904961	quiescent center organization	2	2	0.06	1e-05	0.00128905	1
GO:0006906	vesicle fusion	54	7	1.5	1.2e-05	0.00147654	0.12963
GO:0090158	endoplasmic reticulum membrane organizat...	14	3	0.39	1.2e-05	0.00147654	0.214286
GO:0043484	regulation of RNA splicing	51	5	1.42	1.3e-05	0.00156404	0.0980392
GO:0006914	autophagy	113	6	3.14	1.4e-05	0.00164774	0.0530973
GO:0035999	tetrahydrofolate interconversion	15	3	0.42	1.5e-05	0.00172787	0.2
GO:0016192	vesicle-mediated transport	549	35	15.25	1.7e-05	0.00191746	0.0637523
GO:0006002	fructose 6-phosphate metabolic process	16	3	0.44	1.8e-05	0.00198882	0.1875
GO:0010043	response to zinc ion	48	4	1.33	1.9e-05	0.00201698	0.0833333
GO:0000398	mRNA splicing, via spliceosome	237	11	6.59	1.9e-05	0.00201698	0.0464135
GO:0006887	exocytosis	63	5	1.75	2.2e-05	0.00229054	0.0793651
GO:0006886	intracellular protein transport	539	18	14.98	2.3e-05	0.00234947	0.0333952
GO:0007052	mitotic spindle organization	35	4	0.97	3.1e-05	0.00289369	0.114286
GO:1901430	positive regulation of syringal lignin b...	3	2	0.08	3.1e-05	0.00289369	0.666667
GO:0006556	S-adenosylmethionine biosynthetic proces...	3	2	0.08	3.1e-05	0.00289369	0.666667
GO:0071266	'de novo' L-methionine biosynthetic proc...	3	2	0.08	3.1e-05	0.00289369	0.666667
GO:0010155	regulation of proton transport	3	2	0.08	3.1e-05	0.00289369	0.666667
GO:0006346	DNA methylation-dependent heterochromati...	55	4	1.53	3.2e-05	0.00293641	0.0727273
GO:0016558	protein import into peroxisome matrix	20	3	0.56	3.7e-05	0.00333863	0.15
GO:0030244	cellulose biosynthetic process	79	5	2.2	4.2e-05	0.00372767	0.0632911
GO:0009414	response to water deprivation	480	11	13.34	4.5e-05	0.00392952	0.0229167
GO:0009793	embryo development ending in seed dorman...	685	13	19.03	4.6e-05	0.00395308	0.0189781
GO:0019632	shikimate metabolic process	4	2	0.11	6.2e-05	0.00516412	0.5
GO:0010400	rhamnogalacturonan I side chain metaboli...	4	2	0.11	6.2e-05	0.00516412	0.5
GO:0016579	protein deubiquitination	24	3	0.67	6.4e-05	0.00524994	0.125
GO:0042742	defense response to bacterium	471	9	13.09	6.5e-05	0.00525239	0.0191083
GO:0046785	microtubule polymerization	27	3	0.75	9.2e-05	0.00732482	0.111111
GO:0045492	xylan biosynthetic process	44	9	1.22	9.9e-05	0.00751944	0.204545
GO:0019060	intracellular transport of viral protein...	5	2	0.14	0.0001	0.00751944	0.4
GO:0046901	tetrahydrofolylpolyglutamate biosyntheti...	5	2	0.14	0.0001	0.00751944	0.4
GO:0051013	microtubule severing	5	2	0.14	0.0001	0.00751944	0.4
GO:0009833	plant-type primary cell wall biogenesis	29	3	0.81	0.00011	0.00815808	0.103448
GO:0036503	ERAD pathway	77	4	2.14	0.00012	0.0086624	0.0519481
GO:0009965	leaf morphogenesis	146	5	4.06	0.00012	0.0086624	0.0342466
GO:0050821	protein stabilization	30	3	0.83	0.00013	0.00926079	0.1
GO:0009846	pollen germination	81	4	2.25	0.00015	0.0104115	0.0493827
GO:0048451	petal formation	6	2	0.17	0.00015	0.0104115	0.333333
GO:0006893	Golgi to plasma membrane transport	33	3	0.92	0.00017	0.0116504	0.0909091
GO:0019464	glycine decarboxylation via glycine clea...	7	2	0.19	0.00022	0.0147047	0.285714
GO:0019264	glycine biosynthetic process from serine	7	2	0.19	0.00022	0.0147047	0.285714
GO:0006979	response to oxidative stress	494	13	13.73	0.00023	0.0151856	0.0263158
GO:0045489	pectin biosynthetic process	83	6	2.31	0.00025	0.0163072	0.0722892
GO:0010193	response to ozone	39	3	1.08	0.00028	0.0174451	0.0769231
GO:0048510	regulation of timing of transition from ...	39	3	1.08	0.00028	0.0174451	0.0769231
GO:0048208	COPII vesicle coating	8	2	0.22	0.00029	0.0174451	0.25
GO:1990937	xylan acetylation	8	2	0.22	0.00029	0.0174451	0.25
GO:0010321	regulation of vegetative phase change	8	2	0.22	0.00029	0.0174451	0.25
GO:0032012	regulation of ARF protein signal transdu...	8	2	0.22	0.00029	0.0174451	0.25
GO:0006338	chromatin remodeling	247	14	6.86	0.00029	0.0174451	0.0566802
GO:0007623	circadian rhythm	191	5	5.31	0.00037	0.0208665	0.026178
GO:0070973	protein localization to endoplasmic reti...	9	2	0.25	0.00037	0.0208665	0.222222
GO:0010031	circumnutation	9	2	0.25	0.00037	0.0208665	0.222222
GO:0051231	spindle elongation	9	2	0.25	0.00037	0.0208665	0.222222
GO:0072318	clathrin coat disassembly	9	2	0.25	0.00037	0.0208665	0.222222
GO:0000290	deadenylation-dependent decapping of nuc...	9	2	0.25	0.00037	0.0208665	0.222222
GO:0009408	response to heat	325	9	9.03	0.00038	0.0212095	0.0276923
GO:0006897	endocytosis	91	5	2.53	0.00042	0.0232029	0.0549451
GO:1905177	tracheary element differentiation	25	4	0.69	0.00046	0.0249044	0.16
GO:0006376	mRNA splice site selection	10	2	0.28	0.00046	0.0249044	0.2
GO:0006511	ubiquitin-dependent protein catabolic pr...	432	8	12	0.00047	0.0251939	0.0185185
GO:0032527	protein exit from endoplasmic reticulum	11	2	0.31	0.00056	0.0297239	0.181818
GO:0031507	heterochromatin formation	108	8	3	0.00057	0.029961	0.0740741
GO:1901000	regulation of response to salt stress	50	3	1.39	0.00059	0.0304215	0.06
GO:2000012	regulation of auxin polar transport	50	3	1.39	0.00059	0.0304215	0.06
GO:0006730	one-carbon metabolic process	27	5	0.75	0.00066	0.0337098	0.185185
GO:0031053	primary miRNA processing	12	2	0.33	0.00067	0.0339007	0.166667
GO:0007033	vacuole organization	121	6	3.36	0.00068	0.0340881	0.0495868
GO:0006096	glycolytic process	54	3	1.5	0.00073	0.0362589	0.0555556
GO:0009942	longitudinal axis specification	13	2	0.36	0.00079	0.0385321	0.153846
GO:0030010	establishment of cell polarity	13	2	0.36	0.00079	0.0385321	0.153846
GO:0009698	phenylpropanoid metabolic process	177	11	4.92	0.00089	0.043022	0.0621469
GO:0048759	xylem vessel member cell differentiation	15	2	0.42	0.00106	0.0494728	0.133333
GO:1902290	positive regulation of defense response ...	15	2	0.42	0.00106	0.0494728	0.133333
GO:1902584	positive regulation of response to water...	15	2	0.42	0.00106	0.0494728	0.133333
GO:0006000	fructose metabolic process	15	2	0.42	0.00106	0.0494728	0.133333

### Sheet: GO enrichment DOWN cluster 5
Table S5: List of enriched biological processes obtained from the Gene Ontology enrichment analysis performed with topGO, using the algorithm weight01 with the downregulated DEGs in cluster 5 after re-clustering cells involved in the secondary xylem development (Xylem Development Reclustering (XDR), Fig. 3a).
GO.ID	Term	Annotated	Significant	Expected	weight01Fisher	adj_p_value cluster 5	GeneRatio cluster 5
GO:0006412	translation	700	40	10.12	1e-30	5.41e-27	0.0571429
GO:0002181	cytoplasmic translation	102	8	1.47	4.2e-12	1.14e-08	0.0784314
GO:0008150	biological_process	16975	193	245.43	5e-10	9.02e-07	0.0113697
GO:0006457	protein folding	222	11	3.21	1.2e-09	1.62e-06	0.0495495
GO:0009793	embryo development ending in seed dorman...	685	11	9.9	3.2e-07	0.000346496	0.0160584
GO:0042026	protein refolding	40	4	0.58	4.2e-07	0.00037898	0.1
GO:0006355	regulation of DNA-templated transcriptio...	2035	20	29.42	7.4e-07	0.000572337	0.00982801
GO:0006414	translational elongation	50	4	0.72	1.1e-06	0.000744425	0.08
GO:0090548	response to nitrate starvation	17	3	0.25	2.2e-06	0.00132342	0.176471
GO:0009911	positive regulation of flower developmen...	63	4	0.91	2.7e-06	0.00137811	0.0634921
GO:0048573	photoperiodism, flowering	199	5	2.88	2.8e-06	0.00137811	0.0251256
GO:0009408	response to heat	325	11	4.7	9.1e-06	0.00408132	0.0338462
GO:0006468	protein phosphorylation	480	8	6.94	9.8e-06	0.00408132	0.0166667
GO:0019079	viral genome replication	4	2	0.06	1.3e-05	0.00502729	0.5
GO:0006952	defense response	1121	15	16.21	1.4e-05	0.00505307	0.0133809
GO:0000028	ribosomal small subunit assembly	32	3	0.46	1.6e-05	0.005414	0.09375
GO:0007623	circadian rhythm	191	7	2.76	1.8e-05	0.00573247	0.0366492
GO:0007639	homeostasis of number of meristem cells	5	2	0.07	2.2e-05	0.00661711	0.4
GO:0000226	microtubule cytoskeleton organization	225	6	3.25	2.4e-05	0.00683874	0.0266667
GO:0009737	response to abscisic acid	677	8	9.79	2.6e-05	0.0070382	0.0118168
GO:0006970	response to osmotic stress	688	9	9.95	3.2e-05	0.00744425	0.0130814
GO:0055074	calcium ion homeostasis	71	3	1.03	3.3e-05	0.00744425	0.0422535
GO:0071277	cellular response to calcium ion	6	2	0.09	3.3e-05	0.00744425	0.333333
GO:0006597	spermine biosynthetic process	6	2	0.09	3.3e-05	0.00744425	0.333333
GO:0009834	plant-type secondary cell wall biogenesi...	124	4	1.79	3.9e-05	0.00844584	0.0322581
GO:0006470	protein dephosphorylation	45	3	0.65	4.5e-05	0.00902333	0.0666667
GO:0009414	response to water deprivation	480	10	6.94	4.5e-05	0.00902333	0.0208333
GO:0006499	N-terminal protein myristoylation	46	3	0.67	4.8e-05	0.00928114	0.0652174
GO:0045944	positive regulation of transcription by ...	136	4	1.97	5.7e-05	0.0106413	0.0294118
GO:0008295	spermidine biosynthetic process	8	2	0.12	6.2e-05	0.010828	0.25
GO:0000027	ribosomal large subunit assembly	8	2	0.12	6.2e-05	0.010828	0.25
GO:0090333	regulation of stomatal closure	51	3	0.74	6.5e-05	0.0109972	0.0588235
GO:0005985	sucrose metabolic process	52	3	0.75	6.9e-05	0.0113202	0.0576923
GO:0009910	negative regulation of flower developmen...	53	3	0.77	7.3e-05	0.0116242	0.0566038
GO:0010077	maintenance of inflorescence meristem	11	2	0.16	0.00012	0.0185623	0.181818
GO:0009955	adaxial/abaxial pattern specification	65	3	0.94	0.00013	0.0195506	0.0461538
GO:0051131	chaperone-mediated protein complex assem...	12	2	0.17	0.00015	0.0219486	0.166667
GO:0034605	cellular response to heat	86	4	1.24	0.00019	0.02707	0.0465116
GO:0040029	epigenetic regulation of gene expression	235	9	3.4	0.0002	0.02707	0.0382979
GO:0009819	drought recovery	14	2	0.2	0.0002	0.02707	0.142857
GO:0009553	embryo sac development	192	6	2.78	0.00022	0.0290507	0.03125
GO:1902584	positive regulation of response to water...	15	2	0.22	0.00023	0.0296481	0.133333
GO:0006346	DNA methylation-dependent heterochromati...	55	3	0.8	0.00026	0.0327358	0.0545455
GO:0046686	response to cadmium ion	84	3	1.21	0.00029	0.0356832	0.0357143
GO:0009809	lignin biosynthetic process	85	3	1.23	0.0003	0.0360933	0.0352941
GO:0010050	vegetative phase change	20	2	0.29	0.00041	0.0482552	0.1
