## Supplementary Table 4 for "Single-nuclei transcriptomics revealed auxin-driven mechanisms of wood plasticity and severe drought tolerance in poplar"

### Sheet: GO enrichment UP cluster 1
Supplementary Table 4: List of enriched biological processes obtained from the Gene Ontology enrichment analysis performed with topGO, using the algorithm weight01 with the upregulated DEGs in cluster 1 after re-clustering cells involved in the secondary xylem development (Xylem Development Reclustering (XDR), Fig. 3a).
GO.ID	Term	Annotated	Significant	Expected	weight01Fisher	adj_p_value cluster 1	GeneRatio cluster 1
GO:0008150	biological_process	16975	778	935.05	1e-30	5.41e-27	0.0458321
GO:0009737	response to abscisic acid	677	55	37.29	4.6e-29	1.25e-25	0.0812408
GO:0016567	protein ubiquitination	650	42	35.8	2.1e-24	3.79e-21	0.0646154
GO:0009414	response to water deprivation	480	34	26.44	7.9e-18	1.07e-14	0.0708333
GO:0006357	regulation of transcription by RNA polym...	452	31	24.9	8.7e-17	9.42e-14	0.0685841
GO:0009793	embryo development ending in seed dorman...	685	34	37.73	1.1e-16	9.93e-14	0.049635
GO:0009651	response to salt stress	565	34	31.12	1.7e-16	1.31e-13	0.060177
GO:0007165	signal transduction	1863	120	102.62	1.5e-15	1.02e-12	0.0644122
GO:0035556	intracellular signal transduction	526	42	28.97	2.4e-15	1.44e-12	0.0798479
GO:0006355	regulation of DNA-templated transcriptio...	2035	95	112.1	2.8e-15	1.52e-12	0.046683
GO:0009846	pollen germination	81	13	4.46	3.2e-15	1.54e-12	0.160494
GO:0009409	response to cold	483	36	26.61	3.6e-15	1.54e-12	0.0745342
GO:0045893	positive regulation of DNA-templated tra...	475	28	26.16	3.7e-15	1.54e-12	0.0589474
GO:0010228	vegetative to reproductive phase transit...	321	25	17.68	2.9e-14	1.12e-11	0.0778816
GO:0009826	unidimensional cell growth	386	27	21.26	1.1e-12	3.97e-10	0.0699482
GO:0009908	flower development	639	40	35.2	1.5e-12	5.08e-10	0.0625978
GO:0007623	circadian rhythm	191	22	10.52	1.7e-12	5.41e-10	0.115183
GO:0006281	DNA repair	345	37	19	2.2e-12	6.62e-10	0.107246
GO:0045892	negative regulation of DNA-templated tra...	234	21	12.89	9.1e-12	2.59e-09	0.0897436
GO:0051607	defense response to virus	82	18	4.52	1.8e-11	4.87e-09	0.219512
GO:0055085	transmembrane transport	922	51	50.79	5.9e-11	1.45e-08	0.0553145
GO:0006511	ubiquitin-dependent protein catabolic pr...	432	25	23.8	5.9e-11	1.45e-08	0.0578704
GO:0046777	protein autophosphorylation	147	12	8.1	1.3e-10	3.06e-08	0.0816327
GO:0010119	regulation of stomatal movement	149	13	8.21	2.3e-10	5.19e-08	0.0872483
GO:0009630	gravitropism	118	13	6.5	4.1e-10	8.88e-08	0.110169
GO:0006623	protein targeting to vacuole	47	8	2.59	4.3e-10	8.95e-08	0.170213
GO:0006979	response to oxidative stress	494	32	27.21	4.5e-10	9.02e-08	0.0647773
GO:0019252	starch biosynthetic process	41	8	2.26	1.3e-09	2.43e-07	0.195122
GO:0051214	RNAi-mediated antiviral immunity against...	4	4	0.22	1.3e-09	2.43e-07	1
GO:0009733	response to auxin	434	23	23.91	1.9e-09	3.43e-07	0.0529954
GO:0006468	protein phosphorylation	480	27	26.44	2.4e-09	4.19e-07	0.05625
GO:0042742	defense response to bacterium	471	19	25.94	2.5e-09	4.23e-07	0.0403397
GO:0009750	response to fructose	22	6	1.21	3.2e-09	5.25e-07	0.272727
GO:0080188	gene silencing by RNA-directed DNA methy...	39	7	2.15	3.6e-09	5.73e-07	0.179487
GO:0009744	response to sucrose	109	14	6	7e-09	1.08e-06	0.12844
GO:0009909	regulation of flower development	213	18	11.73	8.1e-09	1.22e-06	0.084507
GO:0006338	chromatin remodeling	247	26	13.61	1.4e-08	2.05e-06	0.105263
GO:0046686	response to cadmium ion	84	9	4.63	2.2e-08	3.05e-06	0.107143
GO:0009736	cytokinin-activated signaling pathway	76	8	4.19	2.2e-08	3.05e-06	0.105263
GO:0009934	regulation of meristem structural organi...	30	6	1.65	2.5e-08	3.38e-06	0.2
GO:0009611	response to wounding	315	15	17.35	2.6e-08	3.43e-06	0.047619
GO:0042542	response to hydrogen peroxide	97	9	5.34	3e-08	3.87e-06	0.0927835
GO:0009556	microsporogenesis	36	6	1.98	7.8e-08	9.82e-06	0.166667
GO:0006302	double-strand break repair	139	14	7.66	1.4e-07	1.72e-05	0.100719
GO:0010267	ta-siRNA processing	21	5	1.16	1.5e-07	1.73e-05	0.238095
GO:0009555	pollen development	410	28	22.58	1.5e-07	1.73e-05	0.0682927
GO:0009749	response to glucose	90	12	4.96	1.5e-07	1.73e-05	0.133333
GO:2000070	regulation of response to water deprivat...	38	8	2.09	2.4e-07	2.71e-05	0.210526
GO:0071470	cellular response to osmotic stress	76	10	4.19	2.6e-07	2.87e-05	0.131579
GO:0006470	protein dephosphorylation	45	6	2.48	3.1e-07	3.36e-05	0.133333
GO:0050832	defense response to fungus	279	12	15.37	3.7e-07	3.93e-05	0.0430108
GO:0005982	starch metabolic process	89	15	4.9	4e-07	4.16e-05	0.168539
GO:0044027	negative regulation of gene expression v...	11	4	0.61	4.2e-07	4.29e-05	0.363636
GO:0010555	response to mannitol	26	5	1.43	4.6e-07	4.61e-05	0.192308
GO:0009788	negative regulation of abscisic acid-act...	77	7	4.24	4.7e-07	4.63e-05	0.0909091
GO:0009553	embryo sac development	192	12	10.58	4.9e-07	4.74e-05	0.0625
GO:0016036	cellular response to phosphate starvatio...	78	7	4.3	5.1e-07	4.84e-05	0.0897436
GO:0048578	positive regulation of long-day photoper...	12	4	0.66	6.2e-07	5.79e-05	0.333333
GO:0040019	positive regulation of embryonic develop...	4	3	0.22	8.7e-07	7.98e-05	0.75
GO:0046856	phosphatidylinositol dephosphorylation	30	5	1.65	9.9e-07	8.88e-05	0.166667
GO:0048481	plant ovule development	86	7	4.74	1e-06	8.88e-05	0.0813953
GO:0010286	heat acclimation	67	7	3.69	1.1e-06	9.61e-05	0.104478
GO:0016925	protein sumoylation	15	4	0.83	1.7e-06	0.000146092	0.266667
GO:0001666	response to hypoxia	317	11	17.46	2.1e-06	0.000177647	0.0347003
GO:0009631	cold acclimation	63	6	3.47	2.4e-06	0.000196873	0.0952381
GO:0010150	leaf senescence	221	12	12.17	2.4e-06	0.000196873	0.0542986
GO:0009860	pollen tube growth	181	11	9.97	3e-06	0.000242418	0.0607735
GO:0000122	negative regulation of transcription by ...	38	5	2.09	3.3e-06	0.000262738	0.131579
GO:0045910	negative regulation of DNA recombination	18	4	0.99	3.7e-06	0.000286169	0.222222
GO:1902183	regulation of shoot apical meristem deve...	18	4	0.99	3.7e-06	0.000286169	0.222222
GO:0048510	regulation of timing of transition from ...	39	5	2.15	3.8e-06	0.000289763	0.128205
GO:0006886	intracellular protein transport	539	34	29.69	4.1e-06	0.000304074	0.0630798
GO:0010311	lateral root formation	69	6	3.8	4.1e-06	0.000304074	0.0869565
GO:0010272	response to silver ion	6	3	0.33	4.3e-06	0.000306318	0.5
GO:0046898	response to cycloheximide	6	3	0.33	4.3e-06	0.000306318	0.5
GO:0071217	cellular response to external biotic sti...	6	3	0.33	4.3e-06	0.000306318	0.5
GO:0010182	sugar mediated signaling pathway	57	8	3.14	6.1e-06	0.000428901	0.140351
GO:0006417	regulation of translation	146	12	8.04	7e-06	0.000479722	0.0821918
GO:0072583	clathrin-dependent endocytosis	44	5	2.42	7e-06	0.000479722	0.113636
GO:0006813	potassium ion transport	64	7	3.53	7.4e-06	0.000495183	0.109375
GO:0010021	amylopectin biosynthetic process	7	3	0.39	7.5e-06	0.000495183	0.428571
GO:0007188	adenylate cyclase-modulating G protein-c...	7	3	0.39	7.5e-06	0.000495183	0.428571
GO:0006897	endocytosis	91	11	5.01	7.6e-06	0.00049574	0.120879
GO:0051301	cell division	328	15	18.07	9.2e-06	0.000592962	0.0457317
GO:0030422	siRNA processing	44	9	2.42	1e-05	0.000636941	0.204545
GO:0035825	homologous recombination	77	5	4.24	1.2e-05	0.000755442	0.0649351
GO:0048364	root development	727	42	40.05	1.5e-05	0.000933448	0.0577717
GO:2000024	regulation of leaf development	26	4	1.43	1.8e-05	0.0010709	0.153846
GO:0071329	cellular response to sucrose stimulus	14	5	0.77	1.8e-05	0.0010709	0.357143
GO:0060966	regulation of gene silencing by RNA	20	5	1.1	1.8e-05	0.0010709	0.25
GO:0072318	clathrin coat disassembly	9	3	0.5	1.8e-05	0.0010709	0.333333
GO:0000160	phosphorelay signal transduction system	145	9	7.99	2e-05	0.0011643	0.062069
GO:0009408	response to heat	325	16	17.9	2e-05	0.0011643	0.0492308
GO:0019722	calcium-mediated signaling	55	5	3.03	2.1e-05	0.00120951	0.0909091
GO:0009620	response to fungus	392	21	21.59	2.4e-05	0.00136775	0.0535714
GO:1900140	regulation of seedling development	129	11	7.11	2.5e-05	0.00139536	0.0852713
GO:0010218	response to far red light	62	7	3.42	2.5e-05	0.00139536	0.112903
GO:0009789	positive regulation of abscisic acid-act...	58	5	3.19	2.8e-05	0.00154686	0.0862069
GO:0090351	seedling development	279	22	15.37	2.9e-05	0.00158592	0.078853
GO:0010099	regulation of photomorphogenesis	46	5	2.53	3.1e-05	0.00167834	0.108696
GO:0040007	growth	772	52	42.52	3.2e-05	0.00169482	0.0673575
GO:0009751	response to salicylic acid	177	11	9.75	3.3e-05	0.00169482	0.0621469
GO:0000381	regulation of alternative mRNA splicing,...	11	3	0.61	3.5e-05	0.00169482	0.272727
GO:0006075	(1->3)-beta-D-glucan biosynthetic proces...	11	3	0.61	3.5e-05	0.00169482	0.272727
GO:0010393	galacturonan metabolic process	174	7	9.58	3.6e-05	0.00169482	0.0402299
GO:0009753	response to jasmonic acid	227	9	12.5	3.6e-05	0.00169482	0.0396476
GO:0005980	glycogen catabolic process	13	3	0.72	3.6e-05	0.00169482	0.230769
GO:0010247	detection of phosphate ion	2	2	0.11	3.6e-05	0.00169482	1
GO:1902661	positive regulation of glucose mediated ...	2	2	0.11	3.6e-05	0.00169482	1
GO:0035019	somatic stem cell population maintenance	2	2	0.11	3.6e-05	0.00169482	1
GO:0062210	shoot regeneration	2	2	0.11	3.6e-05	0.00169482	1
GO:1901355	response to rapamycin	2	2	0.11	3.6e-05	0.00169482	1
GO:0016242	negative regulation of macroautophagy	2	2	0.11	3.6e-05	0.00169482	1
GO:0006231	dTMP biosynthetic process	2	2	0.11	3.6e-05	0.00169482	1
GO:0009257	10-formyltetrahydrofolate biosynthetic p...	2	2	0.11	3.6e-05	0.00169482	1
GO:0009734	auxin-activated signaling pathway	127	9	7	3.7e-05	0.00172688	0.0708661
GO:0009911	positive regulation of flower developmen...	63	5	3.47	4.1e-05	0.00189721	0.0793651
GO:0031047	RNA-mediated gene silencing	161	28	8.87	4.2e-05	0.00192702	0.173913
GO:0010073	meristem maintenance	207	11	11.4	4.5e-05	0.00204731	0.0531401
GO:0009303	rRNA transcription	16	5	0.88	4.6e-05	0.00205821	0.3125
GO:0042752	regulation of circadian rhythm	75	8	4.13	4.6e-05	0.00205821	0.106667
GO:0009739	response to gibberellin	154	8	8.48	5.1e-05	0.00226323	0.0519481
GO:0009617	response to bacterium	582	25	32.06	5.5e-05	0.00242089	0.0429553
GO:0032875	regulation of DNA endoreduplication	45	5	2.48	5.9e-05	0.00253513	0.111111
GO:0010025	wax biosynthetic process	35	4	1.93	5.9e-05	0.00253513	0.114286
GO:0030261	chromosome condensation	21	4	1.16	5.9e-05	0.00253513	0.190476
GO:0048366	leaf development	538	29	29.64	6.5e-05	0.00277094	0.0539033
GO:0010183	pollen tube guidance	37	4	2.04	7.4e-05	0.00312997	0.108108
GO:0006646	phosphatidylethanolamine biosynthetic pr...	14	3	0.77	7.5e-05	0.00314767	0.214286
GO:2000377	regulation of reactive oxygen species me...	66	7	3.64	8.1e-05	0.00334759	0.106061
GO:0034599	cellular response to oxidative stress	88	6	4.85	8.1e-05	0.00334759	0.0681818
GO:0070417	cellular response to cold	38	4	2.09	8.2e-05	0.00336324	0.105263
GO:0045944	positive regulation of transcription by ...	136	7	7.49	8.3e-05	0.00337866	0.0514706
GO:0010102	lateral root morphogenesis	84	9	4.63	9.2e-05	0.00371707	0.107143
GO:1902584	positive regulation of response to water...	15	3	0.83	9.4e-05	0.00374203	0.2
GO:1902290	positive regulation of defense response ...	15	3	0.83	9.4e-05	0.00374203	0.2
GO:0006635	fatty acid beta-oxidation	54	6	2.97	0.0001	0.00389496	0.111111
GO:0006508	proteolysis	738	48	40.65	0.0001	0.00389496	0.0650407
GO:0000398	mRNA splicing, via spliceosome	237	22	13.05	0.0001	0.00389496	0.092827
GO:0010599	lsiRNA processing	3	2	0.17	0.00011	0.00407904	0.666667
GO:1900069	regulation of cellular hyperosmotic sali...	3	2	0.17	0.00011	0.00407904	0.666667
GO:0090352	regulation of nitrate assimilation	3	2	0.17	0.00011	0.00407904	0.666667
GO:0070481	nuclear-transcribed mRNA catabolic proce...	3	2	0.17	0.00011	0.00407904	0.666667
GO:0009658	chloroplast organization	266	9	14.65	0.00011	0.00407904	0.0338346
GO:0016197	endosomal transport	92	9	5.07	0.00011	0.00407904	0.0978261
GO:0006282	regulation of DNA repair	26	5	1.43	0.00011	0.00407904	0.192308
GO:0042594	response to starvation	221	14	12.17	0.00012	0.00441959	0.0633484
GO:0006310	DNA recombination	194	17	10.69	0.00013	0.00472362	0.0876289
GO:0045814	negative regulation of gene expression, ...	159	22	8.76	0.00013	0.00472362	0.138365
GO:0048024	regulation of mRNA splicing, via spliceo...	34	7	1.87	0.00014	0.00495399	0.205882
GO:0002183	cytoplasmic translational initiation	26	4	1.43	0.00014	0.00495399	0.153846
GO:0000184	nuclear-transcribed mRNA catabolic proce...	17	3	0.94	0.00014	0.00495399	0.176471
GO:0006413	translational initiation	76	9	4.19	0.00014	0.00495399	0.118421
GO:0009266	response to temperature stimulus	793	52	43.68	0.00015	0.00527338	0.0655738
GO:0006351	DNA-templated transcription	2208	111	121.63	0.00016	0.00551745	0.0502717
GO:0006402	mRNA catabolic process	129	15	7.11	0.00016	0.00551745	0.116279
GO:0006974	cellular response to DNA damage stimulus	393	41	21.65	0.00016	0.00551745	0.104326
GO:0007064	mitotic sister chromatid cohesion	18	3	0.99	0.00017	0.00582519	0.166667
GO:1902600	proton transmembrane transport	57	5	3.14	0.00019	0.00646956	0.0877193
GO:1901703	protein localization involved in auxin p...	19	3	1.05	0.0002	0.00672547	0.157895
GO:0000724	double-strand break repair via homologou...	94	6	5.18	0.0002	0.00672547	0.0638298
GO:0080022	primary root development	48	4	2.64	0.00021	0.00696538	0.0833333
GO:0010197	polar nucleus fusion	48	4	2.64	0.00021	0.00696538	0.0833333
GO:2000234	positive regulation of rRNA processing	4	2	0.22	0.00022	0.00696538	0.5
GO:0140899	plastid gene expression	4	2	0.22	0.00022	0.00696538	0.5
GO:0019567	arabinose biosynthetic process	4	2	0.22	0.00022	0.00696538	0.5
GO:0050687	negative regulation of defense response ...	4	2	0.22	0.00022	0.00696538	0.5
GO:0072718	response to cisplatin	4	2	0.22	0.00022	0.00696538	0.5
GO:0019483	beta-alanine biosynthetic process	4	2	0.22	0.00022	0.00696538	0.5
GO:0006212	uracil catabolic process	4	2	0.22	0.00022	0.00696538	0.5
GO:0042794	plastid rRNA transcription	4	2	0.22	0.00022	0.00696538	0.5
GO:0010050	vegetative phase change	20	3	1.1	0.00023	0.00723965	0.15
GO:0006887	exocytosis	63	5	3.47	0.00024	0.00751075	0.0793651
GO:0009624	response to nematode	92	5	5.07	0.00025	0.00777874	0.0543478
GO:0010089	xylem development	67	5	3.69	0.00026	0.00804366	0.0746269
GO:0006368	transcription elongation by RNA polymera...	50	5	2.75	0.00027	0.00830557	0.1
GO:0010029	regulation of seed germination	119	8	6.55	0.00028	0.00856452	0.0672269
GO:0009910	negative regulation of flower developmen...	53	4	2.92	0.0003	0.00907374	0.0754717
GO:0009845	seed germination	239	15	13.17	0.0003	0.00907374	0.0627615
GO:0010262	somatic embryogenesis	22	3	1.21	0.00031	0.0092726	0.136364
GO:0009862	systemic acquired resistance, salicylic ...	22	3	1.21	0.00031	0.0092726	0.136364
GO:1902531	regulation of intracellular signal trans...	119	8	6.55	0.00034	0.00994408	0.0672269
GO:0006744	ubiquinone biosynthetic process	23	3	1.27	0.00035	0.00994408	0.130435
GO:0010152	pollen maturation	23	3	1.27	0.00035	0.00994408	0.130435
GO:0010113	negative regulation of systemic acquired...	5	2	0.28	0.00036	0.00994408	0.4
GO:0009745	sucrose mediated signaling	5	2	0.28	0.00036	0.00994408	0.4
GO:0005513	detection of calcium ion	5	2	0.28	0.00036	0.00994408	0.4
GO:0010201	response to continuous far red light sti...	5	2	0.28	0.00036	0.00994408	0.4
GO:1990428	miRNA transport	5	2	0.28	0.00036	0.00994408	0.4
GO:0045053	protein retention in Golgi apparatus	5	2	0.28	0.00036	0.00994408	0.4
GO:0009663	plasmodesma organization	5	2	0.28	0.00036	0.00994408	0.4
GO:0032979	protein insertion into mitochondrial inn...	5	2	0.28	0.00036	0.00994408	0.4
GO:0097298	regulation of nucleus size	5	2	0.28	0.00036	0.00994408	0.4
GO:0010378	temperature compensation of the circadia...	5	2	0.28	0.00036	0.00994408	0.4
GO:0009134	nucleoside diphosphate catabolic process	5	2	0.28	0.00036	0.00994408	0.4
GO:0010165	response to X-ray	5	2	0.28	0.00036	0.00994408	0.4
GO:0009832	plant-type cell wall biogenesis	241	13	13.28	0.00039	0.0107181	0.0539419
GO:0005983	starch catabolic process	24	3	1.32	0.0004	0.0109374	0.125
GO:0010051	xylem and phloem pattern formation	102	5	5.62	0.00049	0.013331	0.0490196
GO:0006406	mRNA export from nucleus	40	5	2.2	0.00051	0.013737	0.125
GO:0048589	developmental growth	618	38	34.04	0.00051	0.013737	0.0614887
GO:1900459	positive regulation of brassinosteroid m...	6	2	0.33	0.00054	0.014192	0.333333
GO:0010098	suspensor development	6	2	0.33	0.00054	0.014192	0.333333
GO:0045836	positive regulation of meiotic nuclear d...	6	2	0.33	0.00054	0.014192	0.333333
GO:0007200	phospholipase C-activating G protein-cou...	6	2	0.33	0.00054	0.014192	0.333333
GO:0007033	vacuole organization	121	9	6.67	0.00054	0.014192	0.0743802
GO:0000245	spliceosomal complex assembly	27	3	1.49	0.00057	0.0149081	0.111111
GO:0003333	amino acid transmembrane transport	63	4	3.47	0.00059	0.015357	0.0634921
GO:0006826	iron ion transport	33	4	1.82	0.00064	0.0165788	0.121212
GO:0010039	response to iron ion	29	3	1.6	0.00071	0.0181318	0.103448
GO:0006284	base-excision repair	29	3	1.6	0.00071	0.0181318	0.103448
GO:1900056	negative regulation of leaf senescence	29	3	1.6	0.00071	0.0181318	0.103448
GO:0009742	brassinosteroid mediated signaling pathw...	95	8	5.23	0.00073	0.0185411	0.0842105
GO:0009646	response to absence of light	74	5	4.08	0.00074	0.0185411	0.0675676
GO:0010586	miRNA metabolic process	17	3	0.94	0.00074	0.0185411	0.176471
GO:0019509	L-methionine salvage from methylthioaden...	7	2	0.39	0.00075	0.0185411	0.285714
GO:0009660	amyloplast organization	7	2	0.39	0.00075	0.0185411	0.285714
GO:1900036	positive regulation of cellular response...	7	2	0.39	0.00075	0.0185411	0.285714
GO:0048281	inflorescence morphogenesis	7	2	0.39	0.00075	0.0185411	0.285714
GO:0046854	phosphatidylinositol phosphate biosynthe...	34	4	1.87	0.00086	0.0209732	0.117647
GO:2000067	regulation of root morphogenesis	31	3	1.71	0.00086	0.0209732	0.0967742
GO:0042147	retrograde transport, endosome to Golgi	31	3	1.71	0.00086	0.0209732	0.0967742
GO:0009640	photomorphogenesis	138	10	7.6	0.00095	0.0229612	0.0724638
GO:0006334	nucleosome assembly	32	3	1.76	0.00095	0.0229612	0.09375
GO:0046839	phospholipid dephosphorylation	38	7	2.09	0.00098	0.0234055	0.184211
GO:2001057	reactive nitrogen species metabolic proc...	27	5	1.49	0.00098	0.0234055	0.185185
GO:0006624	vacuolar protein processing	8	2	0.44	0.00099	0.0234055	0.25
GO:0009652	thigmotropism	8	2	0.44	0.00099	0.0234055	0.25
GO:0007130	synaptonemal complex assembly	8	2	0.44	0.00099	0.0234055	0.25
GO:0032502	developmental process	4018	230	221.33	0.00103	0.0242453	0.0572424
GO:0040029	epigenetic regulation of gene expression	235	26	12.94	0.00108	0.0253122	0.110638
GO:0016049	cell growth	550	40	30.3	0.00116	0.02707	0.0727273
GO:0051603	proteolysis involved in protein cataboli...	542	34	29.86	0.00121	0.0281156	0.0627306
GO:0045010	actin nucleation	35	3	1.93	0.00124	0.0285302	0.0857143
GO:0009686	gibberellin biosynthetic process	35	3	1.93	0.00124	0.0285302	0.0857143
GO:0051480	regulation of cytosolic calcium ion conc...	9	2	0.5	0.00127	0.0285302	0.222222
GO:0006561	proline biosynthetic process	9	2	0.5	0.00127	0.0285302	0.222222
GO:0009610	response to symbiotic fungus	9	2	0.5	0.00127	0.0285302	0.222222
GO:0046654	tetrahydrofolate biosynthetic process	9	2	0.5	0.00127	0.0285302	0.222222
GO:0070534	protein K63-linked ubiquitination	9	2	0.5	0.00127	0.0285302	0.222222
GO:0051512	positive regulation of unidimensional ce...	9	2	0.5	0.00127	0.0285302	0.222222
GO:0015995	chlorophyll biosynthetic process	78	4	4.3	0.00131	0.0293072	0.0512821
GO:0010229	inflorescence development	43	5	2.37	0.00133	0.0296322	0.116279
GO:0071215	cellular response to abscisic acid stimu...	295	21	16.25	0.00137	0.0303983	0.0711864
GO:0048443	stamen development	140	6	7.71	0.00144	0.0317826	0.0428571
GO:0080092	regulation of pollen tube growth	37	3	2.04	0.00145	0.0317826	0.0810811
GO:0006099	tricarboxylic acid cycle	37	3	2.04	0.00145	0.0317826	0.0810811
GO:0048509	regulation of meristem development	67	11	3.69	0.00155	0.0329005	0.164179
GO:0031048	RNA-mediated heterochromatin formation	49	9	2.7	0.00155	0.0329005	0.183673
GO:0048235	pollen sperm cell differentiation	38	3	2.09	0.00157	0.0329005	0.0789474
GO:0010115	regulation of abscisic acid biosynthetic...	21	4	1.16	0.00157	0.0329005	0.190476
GO:0010337	regulation of salicylic acid metabolic p...	24	4	1.32	0.00157	0.0329005	0.166667
GO:0048587	regulation of short-day photoperiodism, ...	13	3	0.72	0.00158	0.0329005	0.230769
GO:0055070	copper ion homeostasis	22	3	1.21	0.00158	0.0329005	0.136364
GO:0090436	leaf pavement cell development	10	2	0.55	0.00158	0.0329005	0.2
GO:0046512	sphingosine biosynthetic process	10	2	0.55	0.00158	0.0329005	0.2
GO:0005978	glycogen biosynthetic process	10	2	0.55	0.00158	0.0329005	0.2
GO:0006102	isocitrate metabolic process	10	2	0.55	0.00158	0.0329005	0.2
GO:0071038	nuclear polyadenylation-dependent tRNA c...	10	2	0.55	0.00158	0.0329005	0.2
GO:0010929	positive regulation of auxin mediated si...	10	2	0.55	0.00158	0.0329005	0.2
GO:0031507	heterochromatin formation	108	14	5.95	0.00175	0.0363008	0.12963
GO:0070588	calcium ion transmembrane transport	45	4	2.48	0.00182	0.0374657	0.0888889
GO:0009695	jasmonic acid biosynthetic process	46	4	2.53	0.00182	0.0374657	0.0869565
GO:0009615	response to virus	123	21	6.78	0.00184	0.0376626	0.170732
GO:0007034	vacuolar transport	129	15	7.11	0.00186	0.0376626	0.116279
GO:0009697	salicylic acid biosynthetic process	25	4	1.38	0.00191	0.0376626	0.16
GO:0007031	peroxisome organization	48	4	2.64	0.00191	0.0376626	0.0833333
GO:0010048	vernalization response	16	3	0.88	0.00192	0.0376626	0.1875
GO:0052324	plant-type cell wall cellulose biosynthe...	20	3	1.1	0.00192	0.0376626	0.15
GO:0048359	mucilage metabolic process involved in s...	42	3	2.31	0.00192	0.0376626	0.0714286
GO:0010116	positive regulation of abscisic acid bio...	11	2	0.61	0.00192	0.0376626	0.181818
GO:0006655	phosphatidylglycerol biosynthetic proces...	11	2	0.61	0.00192	0.0376626	0.181818
GO:0010077	maintenance of inflorescence meristem id...	11	2	0.61	0.00192	0.0376626	0.181818
GO:0016120	carotene biosynthetic process	11	2	0.61	0.00192	0.0376626	0.181818
GO:0009410	response to xenobiotic stimulus	11	2	0.61	0.00192	0.0376626	0.181818
GO:0000467	exonucleolytic trimming to generate matu...	11	2	0.61	0.00192	0.0376626	0.181818
GO:0048507	meristem development	374	29	20.6	0.00216	0.0422175	0.0775401
GO:0010584	pollen exine formation	43	3	2.37	0.00225	0.0430872	0.0697674
GO:0006486	protein glycosylation	151	6	8.32	0.00229	0.0430872	0.0397351
GO:0007155	cell adhesion	24	3	1.32	0.00229	0.0430872	0.125
GO:0043562	cellular response to nitrogen levels	42	3	2.31	0.00229	0.0430872	0.0714286
GO:0031053	primary miRNA processing	12	2	0.66	0.0023	0.0430872	0.166667
GO:0045116	protein neddylation	12	2	0.66	0.0023	0.0430872	0.166667
GO:1902373	negative regulation of mRNA catabolic pr...	12	2	0.66	0.0023	0.0430872	0.166667
GO:0005987	sucrose catabolic process	12	2	0.66	0.0023	0.0430872	0.166667
GO:0006782	protoporphyrinogen IX biosynthetic proce...	12	2	0.66	0.0023	0.0430872	0.166667
GO:0045332	phospholipid translocation	12	2	0.66	0.0023	0.0430872	0.166667
GO:0071035	nuclear polyadenylation-dependent rRNA c...	12	2	0.66	0.0023	0.0430872	0.166667
GO:0072699	protein localization to cortical microtu...	12	2	0.66	0.0023	0.0430872	0.166667
GO:0009616	RNAi-mediated antiviral immune response	17	6	0.94	0.00268	0.0499046	0.352941
GO:0033619	membrane protein proteolysis	13	2	0.72	0.00271	0.0499046	0.153846
GO:0009051	pentose-phosphate shunt, oxidative branc...	13	2	0.72	0.00271	0.0499046	0.153846
GO:0016123	xanthophyll biosynthetic process	13	2	0.72	0.00271	0.0499046	0.153846
GO:0006268	DNA unwinding involved in DNA replicatio...	13	2	0.72	0.00271	0.0499046	0.153846
GO:0009825	multidimensional cell growth	57	4	3.14	0.00272	0.0499189	0.0701754
GO:0009958	positive gravitropism	46	3	2.53	0.00273	0.0499332	0.0652174

### Sheet: GO enrichment UP cluster 2
Table S4: List of enriched biological processes obtained from the Gene Ontology enrichment analysis performed with topGO, using the algorithm weight01 with the upregulated DEGs in cluster 2 after re-clustering cells involved in the secondary xylem development (Xylem Development Reclustering (XDR), Fig. 3a).
GO.ID	Term	Annotated	Significant	Expected	weight01Fisher	adj_p_value cluster 2	GeneRatio cluster 2
GO:0009793	embryo development ending in seed dorman...	685	22	13.68	9.3e-15	5.04e-11	0.0321168
GO:0008150	biological_process	16975	277	339.03	6.8e-12	1.84e-08	0.0163181
GO:0007018	microtubule-based movement	70	7	1.4	2.1e-10	3.79e-07	0.1
GO:0009651	response to salt stress	565	14	11.28	1.7e-09	2.3e-06	0.0247788
GO:0006075	(1->3)-beta-D-glucan biosynthetic proces...	11	4	0.22	6.8e-09	7.36e-06	0.363636
GO:0009737	response to abscisic acid	677	15	13.52	1.2e-08	1.08e-05	0.0221566
GO:0045910	negative regulation of DNA recombination	18	5	0.36	1.4e-08	1.08e-05	0.277778
GO:0030261	chromosome condensation	21	6	0.42	2e-08	1.35e-05	0.285714
GO:0000082	G1/S transition of mitotic cell cycle	39	5	0.78	2.4e-08	1.44e-05	0.128205
GO:0009908	flower development	639	17	12.76	4.3e-08	2.33e-05	0.0266041
GO:0006355	regulation of DNA-templated transcriptio...	2035	34	40.64	7.3e-08	3.59e-05	0.0167076
GO:0010091	trichome branching	51	5	1.02	9.5e-08	4.29e-05	0.0980392
GO:0016567	protein ubiquitination	650	12	12.98	1.8e-07	6.86e-05	0.0184615
GO:0045892	negative regulation of DNA-templated transcription	234	10	4.67	1.9e-07	6.86e-05	0.042735
GO:2000694	regulation of phragmoplast microtubule o...	6	3	0.12	1.9e-07	6.86e-05	0.5
GO:0006406	mRNA export from nucleus	40	5	0.8	2.9e-07	9.55e-05	0.125
GO:0042742	defense response to bacterium	471	12	9.41	3e-07	9.55e-05	0.0254777
GO:0006334	nucleosome assembly	32	4	0.64	7.1e-07	0.000213552	0.125
GO:0051225	spindle assembly	55	6	1.1	1.6e-06	0.000455916	0.109091
GO:0031507	heterochromatin formation	108	9	2.16	1.8e-06	0.00048726	0.0833333
GO:0000088	mitotic prophase	2	2	0.04	4.6e-06	0.00118592	1
GO:0009826	unidimensional cell growth	386	9	7.71	1.1e-05	0.002707	0.0233161
GO:2000123	positive regulation of stomatal complex ...	3	2	0.06	1.4e-05	0.00315817	0.666667
GO:0036092	phosphatidylinositol-3-phosphate biosynt...	3	2	0.06	1.4e-05	0.00315817	0.666667
GO:0030422	siRNA processing	44	4	0.88	1.7e-05	0.00368152	0.0909091
GO:0036503	ERAD pathway	77	4	1.54	2.5e-05	0.0048726	0.0519481
GO:0035344	hypoxanthine transport	4	2	0.08	2.7e-05	0.0048726	0.5
GO:0098721	uracil import across plasma membrane	4	2	0.08	2.7e-05	0.0048726	0.5
GO:0098710	guanine import across plasma membrane	4	2	0.08	2.7e-05	0.0048726	0.5
GO:0098702	adenine import across plasma membrane	4	2	0.08	2.7e-05	0.0048726	0.5
GO:0046686	response to cadmium ion	84	4	1.68	3.5e-05	0.00611258	0.047619
GO:0010389	regulation of G2/M transition of mitotic...	31	3	0.62	4.2e-05	0.00710588	0.0967742
GO:0031023	microtubule organizing center organizati...	5	2	0.1	4.6e-05	0.00754679	0.4
GO:0009653	anatomical structure morphogenesis	1308	36	26.12	5.4e-05	0.00835303	0.0275229
GO:0040008	regulation of growth	278	6	5.55	5.4e-05	0.00835303	0.0215827
GO:0006886	intracellular protein transport	539	8	10.76	5.8e-05	0.00872256	0.0148423
GO:0042542	response to hydrogen peroxide	97	4	1.94	6.1e-05	0.00892578	0.0412371
GO:0009556	microsporogenesis	36	3	0.72	6.6e-05	0.00940326	0.0833333
GO:0080188	gene silencing by RNA-directed DNA methy...	39	3	0.78	8.4e-05	0.0116609	0.0769231
GO:0007076	mitotic chromosome condensation	7	2	0.14	9.6e-05	0.0126767	0.285714
GO:0051016	barbed-end actin filament capping	7	2	0.14	9.6e-05	0.0126767	0.285714
GO:0045814	negative regulation of gene expression,epigenetic	159	13	3.18	0.00011	0.0141795	0.081761
GO:0035825	homologous recombination	77	5	1.54	0.00012	0.0151088	0.0649351
GO:0010228	vegetative to reproductive phase transit...	321	9	6.41	0.00014	0.0172264	0.0280374
GO:0000398	mRNA splicing, via spliceosome	237	10	4.73	0.00015	0.0180467	0.0421941
GO:0010043	response to zinc ion	48	3	0.96	0.00016	0.0180467	0.0625
GO:0000914	phragmoplast assembly	9	2	0.18	0.00016	0.0180467	0.222222
GO:0051231	spindle elongation	9	2	0.18	0.00016	0.0180467	0.222222
GO:0006887	exocytosis	63	4	1.26	0.00018	0.0198882	0.0634921
GO:0005975	carbohydrate metabolic process	1007	20	20.11	0.00019	0.0205732	0.019861
GO:0031048	RNA-mediated heterochromatin formation	49	5	0.98	0.0002	0.0208231	0.102041
GO:2000779	regulation of double-strand break repair	10	2	0.2	0.0002	0.0208231	0.2
GO:0009910	negative regulation of flower development	53	3	1.06	0.00021	0.0210544	0.0566038
GO:0048589	developmental growth	618	13	12.34	0.00021	0.0210544	0.0210356
GO:0006486	protein glycosylation	151	5	3.02	0.00022	0.021656	0.0331126
GO:0009920	cell plate formation involved in plant-t...	11	2	0.22	0.00025	0.0241696	0.181818
GO:0031047	RNA-mediated gene silencing	161	13	3.22	0.00028	0.0265951	0.0807453
GO:0009409	response to cold	483	8	9.65	0.0003	0.0280034	0.0165631
GO:0006281	DNA repair	345	15	6.89	0.00033	0.0302817	0.0434783
GO:0052543	callose deposition in cell wall	36	4	0.72	0.00035	0.0310639	0.111111
GO:2000306	positive regulation of photomorphogenesi...	13	2	0.26	0.00035	0.0310639	0.153846
GO:0006357	regulation of transcription by RNA polym...	452	10	9.03	0.00036	0.0314361	0.0221239
GO:0009749	response to glucose	90	5	1.8	0.0004	0.0343746	0.0555556
GO:0009414	response to water deprivation	480	8	9.59	0.00041	0.0346834	0.0166667
GO:0016197	endosomal transport	92	5	1.84	0.00046	0.0374203	0.0543478
GO:0006325	chromatin organization	358	23	7.15	0.00046	0.0374203	0.0642458
GO:0036297	interstrand cross-link repair	15	2	0.3	0.00047	0.0374203	0.133333
GO:0007019	microtubule depolymerization	15	2	0.3	0.00047	0.0374203	0.133333
GO:0090307	mitotic spindle assembly	16	2	0.32	0.00054	0.0417651	0.125
GO:0010044	response to aluminum ion	16	2	0.32	0.00054	0.0417651	0.125
GO:0006491	N-glycan processing	17	2	0.34	0.00061	0.0458686	0.117647
GO:0007094	mitotic spindle assembly checkpoint sign...	17	2	0.34	0.00061	0.0458686	0.117647
GO:0009553	embryo sac development	192	6	3.83	0.00064	0.0474652	0.03125
GO:0045010	actin nucleation	35	4	0.7	0.00068	0.0497503	0.114286
GO:0007064	mitotic sister chromatid cohesion	18	2	0.36	0.00069	0.0498088	0.111111

### Sheet: GO enrichment UP cluster 3
Table S4: List of enriched biological processes obtained from the Gene Ontology enrichment analysis performed with topGO, using the algorithm weight01 with the upregulated DEGs in cluster 3 after re-clustering cells involved in the secondary xylem development (Xylem Development Reclustering (XDR), Fig. 3a).
GO.ID	Term	Annotated	Significant	Expected	weight01Fisher	adj_p_value cluster 3	GeneRatio cluster 3
GO:0008150	biological_process	16975	236	278.43	3.4e-21	1.84e-17	0.0139028
GO:0016567	protein ubiquitination	650	19	10.66	2.5e-12	6.77e-09	0.0292308
GO:0009793	embryo development ending in seed dorman...	685	15	11.24	2.7e-10	4.87e-07	0.0218978
GO:0010183	pollen tube guidance	37	5	0.61	8.1e-09	1.1e-05	0.135135
GO:0006511	ubiquitin-dependent protein catabolic pr...	432	14	7.09	3.4e-08	3.68e-05	0.0324074
GO:0009910	negative regulation of flower developmen...	53	5	0.87	5.2e-08	4.69e-05	0.0943396
GO:0010228	vegetative to reproductive phase transit...	321	7	5.27	1.2e-07	8.8e-05	0.0218069
GO:0000380	alternative mRNA splicing, via spliceoso...	25	4	0.41	1.3e-07	8.8e-05	0.16
GO:0048481	plant ovule development	86	5	1.41	6e-07	0.000360933	0.0581395
GO:0006357	regulation of transcription by RNA polym...	452	10	7.41	9.8e-07	0.000492182	0.0221239
GO:0009651	response to salt stress	565	13	9.27	1e-06	0.000492182	0.0230089
GO:0010043	response to zinc ion	48	4	0.79	2e-06	0.000902333	0.0833333
GO:0007623	circadian rhythm	191	7	3.13	2.6e-06	0.000940326	0.0366492
GO:1901355	response to rapamycin	2	2	0.03	3.3e-06	0.000940326	1
GO:0006858	extracellular transport	2	2	0.03	3.3e-06	0.000940326	1
GO:0010247	detection of phosphate ion	2	2	0.03	3.3e-06	0.000940326	1
GO:0016242	negative regulation of macroautophagy	2	2	0.03	3.3e-06	0.000940326	1
GO:0062210	shoot regeneration	2	2	0.03	3.3e-06	0.000940326	1
GO:1902661	positive regulation of glucose mediated ...	2	2	0.03	3.3e-06	0.000940326	1
GO:0009825	multidimensional cell growth	57	4	0.93	4e-06	0.0010828	0.0701754
GO:0007064	mitotic sister chromatid cohesion	18	3	0.3	4.8e-06	0.00123749	0.166667
GO:0009737	response to abscisic acid	677	10	11.1	7.3e-06	0.00179646	0.014771
GO:0033358	UDP-L-arabinose biosynthetic process	3	2	0.05	1e-05	0.0021656	0.666667
GO:0090352	regulation of nitrate assimilation	3	2	0.05	1e-05	0.0021656	0.666667
GO:0045227	capsule polysaccharide biosynthetic proc...	3	2	0.05	1e-05	0.0021656	0.666667
GO:0045324	late endosome to vacuole transport	60	6	0.98	1.3e-05	0.002707	0.1
GO:0006406	mRNA export from nucleus	40	5	0.66	1.5e-05	0.00300778	0.125
GO:0046686	response to cadmium ion	84	4	1.38	1.9e-05	0.00328121	0.047619
GO:0019567	arabinose biosynthetic process	4	2	0.07	2e-05	0.00328121	0.5
GO:2000234	positive regulation of rRNA processing	4	2	0.07	2e-05	0.00328121	0.5
GO:0040019	positive regulation of embryonic develop...	4	2	0.07	2e-05	0.00328121	0.5
GO:0050687	negative regulation of defense response ...	4	2	0.07	2e-05	0.00328121	0.5
GO:0010501	RNA secondary structure unwinding	4	2	0.07	2e-05	0.00328121	0.5
GO:0010113	negative regulation of systemic acquired...	5	2	0.08	3.3e-05	0.0048287	0.4
GO:0009745	sucrose mediated signaling	5	2	0.08	3.3e-05	0.0048287	0.4
GO:0010235	guard mother cell cytokinesis	5	2	0.08	3.3e-05	0.0048287	0.4
GO:1990428	miRNA transport	5	2	0.08	3.3e-05	0.0048287	0.4
GO:0045010	actin nucleation	35	3	0.57	3.8e-05	0.005414	0.0857143
GO:1900459	positive regulation of brassinosteroid SP	6	2	0.1	5e-05	0.00690285	0.333333
GO:0006886	intracellular protein transport	539	13	8.84	5.1e-05	0.00690285	0.0241187
GO:0009555	pollen development	410	10	6.72	6.3e-05	0.00831907	0.0243902
GO:0009660	amyloplast organization	7	2	0.11	6.9e-05	0.00889443	0.285714
GO:0007165	signal transduction	1863	32	30.56	7.1e-05	0.00893939	0.0171766
GO:0072583	clathrin-dependent endocytosis	44	3	0.72	7.6e-05	0.00935145	0.0681818
GO:0006623	protein targeting to vacuole	47	3	0.77	9.2e-05	0.0110686	0.0638298
GO:0009826	unidimensional cell growth	386	7	6.33	0.00011	0.0126711	0.0181347
GO:0009414	response to water deprivation	480	10	7.87	0.00011	0.0126711	0.0208333
GO:0010337	regulation of salicylic acid metabolic p...	24	4	0.39	0.00015	0.016242	0.166667
GO:0010929	positive regulation of auxin mediated si...	10	2	0.16	0.00015	0.016242	0.2
GO:0010090	trichome morphogenesis	107	4	1.76	0.00015	0.016242	0.0373832
GO:0010468	regulation of gene expression	2601	41	42.66	0.00016	0.0169851	0.0157632
GO:0050688	regulation of defense response to virus	15	4	0.25	0.00018	0.0180467	0.266667
GO:0010116	positive regulation of abscisic acid bio...	11	2	0.18	0.00018	0.0180467	0.181818
GO:0006075	(1->3)-beta-D-glucan biosynthetic proces...	11	2	0.18	0.00018	0.0180467	0.181818
GO:0000209	protein polyubiquitination	73	4	1.2	0.00023	0.0226404	0.0547945
GO:0006874	intracellular calcium ion homeostasis	65	3	1.07	0.00024	0.0232029	0.0461538
GO:0010286	heat acclimation	67	3	1.1	0.00026	0.0246954	0.0447761
GO:0009832	plant-type cell wall biogenesis	241	7	3.95	0.00029	0.02707	0.0290456
GO:0080142	regulation of salicylic acid biosyntheti...	14	2	0.23	0.0003	0.02707	0.142857
GO:0016973	poly(A)+ mRNA export from nucleus	14	2	0.23	0.0003	0.02707	0.142857
GO:0016925	protein sumoylation	15	2	0.25	0.00034	0.0296897	0.133333
GO:0031929	TOR signaling	15	2	0.25	0.00034	0.0296897	0.133333
GO:0006888	endoplasmic reticulum to Golgi vesicle-m...	104	5	1.71	0.00037	0.0317965	0.0480769
GO:0000398	mRNA splicing, via spliceosome	237	10	3.89	0.00039	0.0319918	0.0421941
GO:0002238	response to molecule of fungal origin	16	2	0.26	0.00039	0.0319918	0.125
GO:0009303	rRNA transcription	16	2	0.26	0.00039	0.0319918	0.125
GO:0009553	embryo sac development	192	5	3.15	0.00041	0.0326432	0.0260417
GO:0016036	cellular response to phosphate starvatio...	78	3	1.28	0.00041	0.0326432	0.0384615
GO:0045824	negative regulation of innate immune res...	26	3	0.43	0.0005	0.0375972	0.115385
GO:0090110	COPII-coated vesicle cargo loading	18	2	0.3	0.0005	0.0375972	0.111111
GO:0034063	stress granule assembly	18	2	0.3	0.0005	0.0375972	0.111111
GO:0010072	primary shoot apical meristem specificat...	18	2	0.3	0.0005	0.0375972	0.111111
GO:0040008	regulation of growth	278	8	4.56	0.00053	0.0393071	0.028777
GO:0043328	protein transport to vacuole involved in...	19	2	0.31	0.00056	0.0409708	0.105263

### Sheet: GO enrichment UP cluster 5
Table S4: List of enriched biological processes obtained from the Gene Ontology enrichment analysis performed with topGO, using the algorithm weight01 with the upregulated DEGs in cluster 5 after re-clustering cells involved in the secondary xylem development (Xylem Development Reclustering (XDR), Fig. 3a).
GO.ID	Term	Annotated	Significant	Expected	weight01Fisher	adj_p_value cluster 5	GeneRatio cluster 5
GO:0040019	positive regulation of embryonic develop...	4	3	0.02	8.5e-10	4.6e-06	0.75
GO:0006858	extracellular transport	2	2	0.01	3.6e-07	0.00097452	1
GO:0010255	glucose mediated signaling pathway	9	3	0.05	2.1e-06	0.00234607	0.333333
GO:0010501	RNA secondary structure unwinding	4	2	0.02	2.2e-06	0.00234607	0.5
GO:0060772	leaf phyllotactic patterning	4	2	0.02	2.2e-06	0.00234607	0.5
GO:0008150	biological_process	16975	78	103.19	2.6e-06	0.00234607	0.00459499
GO:0010043	response to zinc ion	48	3	0.29	3.6e-06	0.0024363	0.0625
GO:1990428	miRNA transport	5	2	0.03	3.6e-06	0.0024363	0.4
GO:0009414	response to water deprivation	480	6	2.92	7.4e-06	0.00445151	0.0125
GO:0010286	heat acclimation	67	3	0.41	9.9e-06	0.00535986	0.0447761
GO:0009651	response to salt stress	565	6	3.43	1.4e-05	0.00689054	0.0106195
GO:0050688	regulation of defense response to virus	15	3	0.09	1.9e-05	0.00791277	0.2
GO:0009867	jasmonic acid mediated signaling pathway	120	4	0.73	1.9e-05	0.00791277	0.0333333
GO:0048578	positive regulation of long-day photoper...	12	2	0.07	2.4e-05	0.00928114	0.166667
GO:0006355	regulation of DNA-templated transcriptio...	2035	17	12.37	2.6e-05	0.00938427	0.00835381
GO:0016925	protein sumoylation	15	2	0.09	3.8e-05	0.0128582	0.133333
GO:0007623	circadian rhythm	191	4	1.16	4.9e-05	0.0156051	0.0209424
GO:0010228	vegetative to reproductive phase transit...	321	5	1.95	5.5e-05	0.0165428	0.0155763
GO:0010268	brassinosteroid homeostasis	23	2	0.14	9e-05	0.0256453	0.0869565
GO:0005983	starch catabolic process	24	2	0.15	9.9e-05	0.025893	0.0833333
GO:0000380	alternative mRNA splicing, via spliceoso...	25	2	0.15	0.00011	0.025893	0.08
GO:0010315	auxin export across the plasma membrane	25	2	0.15	0.00011	0.025893	0.08
GO:0006406	mRNA export from nucleus	40	3	0.24	0.00011	0.025893	0.075
GO:0032508	DNA duplex unwinding	28	2	0.17	0.00013	0.0293258	0.0714286
GO:1990110	callus formation	31	2	0.19	0.00017	0.0368152	0.0645161
GO:0016132	brassinosteroid biosynthetic process	32	2	0.19	0.00018	0.0374815	0.0625
GO:0009686	gibberellin biosynthetic process	35	2	0.21	0.00021	0.0421089	0.0571429
GO:0045892	negative regulation of DNA-templated tra...	234	5	1.42	0.00022	0.0425386	0.0213675
GO:0006511	ubiquitin-dependent protein catabolic pr...	432	5	2.63	0.00024	0.0448055	0.0115741
GO:0000122	negative regulation of transcription by ...	38	2	0.23	0.00025	0.0451167	0.0526316
GO:0048510	regulation of timing of transition from ...	39	2	0.24	0.00026	0.0454077	0.0512821
