## Supplementary Table 1 for "Single-nuclei transcriptomics revealed auxin-driven mechanisms of wood plasticity and severe drought tolerance in poplar"

### Sheet: Table S1
Supplementary Table 1: List of hybrid poplar cell type-specific markers used in the present study for cluster annotation, generated by evaluating the expression in our dataset of poplar homologous to Arabidopsis well-known cell type markers for their specific expression pattern. Also, we evaluated poplar genes identified in previous scRNA-seq analyses in the stem. In both cases, we looked for a s…
Gene	Cluster	Name	Arabidopsis	Reference
PtXaAlbH.05G142900	3	PIN6	AT1G77110	10.1111/nph.14923
PtXaAlbH.08G129200	3	ACL5		10.1242/dev.019349
PtXaAlbH.10G068500	3	ACL5		10.1242/dev.019349
PtXaAlbH.05G118700	4	MAP65-like	AT5G60930	10.1111/j.1365-313X.2005.02464.x
PtXaAlbH.01G196500	5	MYB59	AT3G46130	10.1007/s11103-019-00833
PtXaAlbH.01G031600	6	4CL	AT3G21240	10.1038/nature14099
PtXaAlbH.01G084700	6	MYB103	AT1G63910	10.1111/tpj.12018
PtXaAlbH.01G095800	6	KNAT7	AT1G62990	10.1093/treephys/tpz020
PtXaAlbH.06G084500	6	LAC4	AT2G38080	10.1093/treephys/tpz020
PtXaAlbH.07G013700	6	VND1	AT2G18060	10.1371/journal.pone.0105726
PtXaAlbH.11G050000	6	CESA8	AT4G18780	10.1093/treephys/tpz020
PtXaAlbH.03G012300	8	KT2	AT4G22200	10.1186/s13059-021-02537-2
PtXaAlbH.13G084300	8	PNP		10.1186/s13059-021-02537-2
PtXaAlbH.14G053200	8	CYP704A1		10.1186/s13059-021-02537-2
PtXaAlbH.15G031100	8	PMEAMT	AT1G48600	10.1186/s13059-021-02537-2
PtXaAlbH.18G083900	8	HYDROLASE	AT2G24280	10.1186/s13059-021-02537-2
PtXaAlbH.05G045400	9	PMEI	AT5G09760	10.1186/s13059-021-02537-2
PtXaAlbH.02G099400	10	ANT	AT4G37750	10.1242/bio.013128
PtXaAlbH.06G140900	10	ANT-like5	AT5G57390	10.1101/2023.07.20.549889
PtXaAlbH.07G006600	10	ANT-2	AT4G37750	10.1242/bio.013128
PtXaAlbH.14G005300	10	ANT-3	AT4G37750	10.1242/bio.013128
PtXaAlbH.14G016600	10	WOX4	AT1G46480	10.1111/nph.14631
PtXaAlbH.18G067400	10	ANT-like5-2	AT5G57390	10.1101/2023.07.20.549889
PtXaAlbH.10G060600	11	KCS2	AT5G43760	10.1093/treephys/tpx060
PtXaAlbH.18G054000	11	PEC1	AT2G26910	10.1186/s13059-021-02537-2
PtXaAlbH.01G281100	12	SEOR1	AT3G01680	0.1007/s12374-016-0904-8
PtXaAlbH.06G064300	12	SMXL5	AT4G29920	10.1111/tpj.14670
PtXaAlbH.18G103300	12	SMXL5-2	AT4G29920	10.1111/tpj.14670
PtXaAlbH.01G108000	13	PXY	AT5G61480	10.1016/j.cub.2007.05.049
PtXaAlbH.06G071600	14	UMAMIT12	AT2G37460	10.1093/plcell/koaa060
PtXaAlbH.10G038000	14	SIMP1-like	AT1G67720	10.1093/plcell/koaa060
PtXaAlbH.02G104000	15	VEP1	AT4G24220	10.1186/s13059-021-02537-2
PtXaAlbH.13G067400	15	RWP1-like	AT5G17540	10.1186/s13059-021-02537-2
PtXaAlbH.01G152100	16	CYCA2;3	AT1G80370	10.1199/tab.0120
PtXaAlbH.02G068700	16	CYCLIN A1;1	AT1G44110	10.1105/tpc.105.039636
PtXaAlbH.04G113400	16	POK2	AT3G19050	10.15252/embr.201846085
PtXaAlbH.12G038800	16	HINKEL	AT1G18370	10.1247/csf.14016
PtXaAlbH.06G099000	17	SCR	AT3G54220	10.1093/jxb/erv547
PtXaAlbH.08G068000	18	APL	AT1G79430	10.1038/nature02100
PtXaAlbH.12G091600	18	PP2-A10	AT1G10155	10.1104/pp.013086
PtXaAlbH.13G095300	18	SUC2	AT1G22710	10.1093/plcell/koaa060
PtXaAlbH.15G095300	18	PP2-A10-2	AT1G10155	10.1104/pp.013086
PtXaAlbH.05G203100	22	XCP2	AT1G20850	10.1111/j.1365-313X.2008.03592.x
PtXaAlbH.06G075500	22	LAC17		10.1093/treephys/tpz020
PtXaAlbH.14G055000	22	XSP1	AT4G00230	10.1104/pp.123.3.1185
